# Type 1 immunity linked to CMV exposure improves long-term survival in sepsis without shock

**DOI:** 10.64898/2026.10.13.758958

**Authors:** Wei Qi, Nuzat Zaman, Alexis Rooney, Caroline B.M. Porter, Konstantinos Boulias, Sarah Naz-McLean, Joshua Pickard, Marla Glean, Ndongwa Pemba, Kastin Pan, Shilei Li, Hannah H. Laibinis, Con Moran, Erin Connolly, Grace Valentine, Ramnik J. Xavier, Deborah T. Hung, Lisa Cosimi, Ann E. Woolley, Jacques Deguine

## Abstract

Dysregulated immune responses are at the core of sepsis pathology and can drive both acute organ dysfunction and long-term morbidity and mortality. To better understand the association between specific immune histories, perturbations and sepsis outcomes, we combined immune phenotyping, functional cytokine production assays and antibody repertoire profiling. While sepsis immune profiles were highly heterogeneous, we identified a strong association between the frequency of CXCR3-expressing CD4 memory T cells at time of enrollment and six-month survival in sepsis without shock. Surprisingly, the same population was linked to improved organ function trajectories in septic shock patients but did not influence six-month survival, highlighting the importance of considering physiological states to define immune predictors. Finally, phage display profiling revealed that these Th1 cells were generally expanded in CMV-seropositive individuals, suggesting that previous and latent infections may modulate sepsis outcomes.
