## Supplementary Tables (combined) for "Type 1 immunity linked to CMV exposure improves long-term survival in sepsis without shock": Key_Resources_Table.xlsx

### Sheet: Antibodies
Antibodies	Source	Identifier
CD25 BV421 (clone BC96)	Biolegend	Cat# 302629; RRID: AB_10896914
CCR4 PE Cy7 (clone L291H4)	Biolegend	Cat# 359409; RRID: AB_2562430
CCR6 PerCP (clone G034E3)	Biolegend	Cat# 353405; RRID: AB_10918985
CCR10 PE (clone 1B5)	BD Biosciences	Cat# 563656; RRID: AB_2738351
CXCR3 BV605 (clone G025H7)	Biolegend	Cat# 353727; RRID: AB_2562200
CD3 BV785 (clone OKT3)	Biolegend	Cat# 317330; RRID: AB_2563507
CD4 BUV496 (clone RPA-T4)	BD Biosciences	Cat# 569179; RRID: AB_3684845
CD8 APC (clone SK1)	Biolegend	Cat# 344721; RRID: AB_2075390
CD45RO AF488 (clone UCHL1)	Biolegend	Cat# 304212; RRID: AB_528823
CD45RA BUV395 (clone HI100)	BD Biosciences	Cat# 568712; RRID: AB_3684488
PD-1 BV510 (clone NAT105)	Biolegend	Cat# 367423; RRID: AB_2721533
CD127 APC Cy7 (clone A019D5)	Biolegend	Cat# 351348; RRID: AB_2629572
HLA-DR PE Cy7 (clone L243)	Biolegend	Cat# 307615; RRID: AB_493589
CD11c PE (clone S-HCL-3)	Biolegend	Cat# 371503; RRID: AB_2616899
CD40 AF488 (clone 5C3)	Biolegend	Cat# 334318; RRID: AB_1501188
CD206 BV421 (clone 15-2)	Biolegend	Cat# 321125; RRID: AB_2562673
CD19 BV605 (clone HIB19)	Biolegend	Cat# 302243; RRID: AB_2562014
CD14 BUV395 (clone 63D3)	BD Biosciences	Cat# 567964; RRID: AB_3096982
CD16 APC (clone 3G8)	Biolegend	Cat# 302011; RRID: AB_314211
CD5 APC Cy7 (clone UCHT2)	Biolegend	Cat# 300630; RRID: AB_2566473
CD56 BV510 (clone HCD56)	Biolegend	Cat# 318339; RRID: AB_2561385
CD123 PerCP (clone 6H6)	Biolegend	Cat# 306016; RRID: AB_2264693
Human TruStain FcX	Biolegend	Cat# 422302; RRID: AB_2818986
LIVE/DEAD Fixable Near IR (876)	ThermoFisher	Cat# L34980
