## Supplementary Tables (combined) for "Type 1 immunity linked to CMV exposure improves long-term survival in sepsis without shock": TableS1_Fig1_stats_2026-09-29.xlsx

### Sheet: tier1_D0_median_IQR
Day	Population	IS (n=60)	INS (n=8)	SIRS (n=12)	Uninf (n=3)	KW chi2	df	KW p	q (BH, raw %)	eps2
0	CD4+ Cells	9.9 (6.0-13.7)	7.8 (4.8-13.3)	8.3 (5.7-16.1)	11.6 (8.5-14.7)	0.75	3	0.862	0.947	-0.0285
0	CD8+ Cells	4.8 (2.8-11.9)	4.1 (2.8-7.2)	4.6 (2.8-7.9)	11.0 (6.7-14.6)	1.08	3	0.783	0.947	-0.0244
0	Other T Cells	0.6 (0.4-1.3)	1.1 (0.8-1.5)	0.5 (0.3-0.8)	0.5 (0.4-3.1)	4.57	3	0.206	0.69	0.0198
0	B Cells	2.8 (1.8-5.1)	1.9 (1.2-4.1)	1.7 (1.0-4.4)	1.3 (0.9-10.3)	1.59	3	0.663	0.947	-0.0179
0	NK Cells	2.5 (1.6-4.2)	5.2 (3.2-7.9)	3.2 (1.3-5.2)	2.7 (2.1-6.1)	4.12	3	0.249	0.69	0.0141
0	Monos	56.0 (41.3-66.8)	56.9 (48.1-67.6)	62.3 (38.6-73.3)	60.4 (40.3-72.4)	0.37	3	0.947	0.947	-0.0333
0	DCs	0.4 (0.2-0.9)	0.9 (0.6-2.8)	0.4 (0.4-0.7)	1.1 (0.6-1.4)	4.03	3	0.259	0.69	0.013
0	Other Cell Types	12.7 (5.8-21.5)	7.9 (4.5-18.7)	10.5 (6.3-17.6)	7.6 (6.4-9.5)	1.37	3	0.713	0.947	-0.0206

### Sheet: tier1_D0_numeric
Day	Population	patient_cat	cat	n	median	q1	q3	min	max	iqr_width	range_width	cv_pct	fold_range
0	CD4+ Cells	Infected Septic	IS	60	9.913	6.038	13.748	0.79	41.527	7.71	40.737	68.786	52.555
0	CD4+ Cells	Infected but not septic	INS	8	7.827	4.818	13.3	3.64	18.665	8.482	15.026	59.969	5.128
0	CD4+ Cells	Non-infectious SIRS	SIRS	12	8.269	5.665	16.147	1.096	25.564	10.482	24.467	74.772	23.321
0	CD4+ Cells	Uninfected, may have SIRS	Uninf	3	11.597	8.521	14.695	5.444	17.793	6.175	12.349	53.177	3.268
0	CD8+ Cells	Infected Septic	IS	60	4.798	2.768	11.887	0.247	25.051	9.119	24.804	80.109	101.512
0	CD8+ Cells	Infected but not septic	INS	8	4.137	2.773	7.19	1.152	16.513	4.417	15.361	86.121	14.339
0	CD8+ Cells	Non-infectious SIRS	SIRS	12	4.611	2.808	7.853	0.852	22.791	5.045	21.939	95.869	26.738
0	CD8+ Cells	Uninfected, may have SIRS	Uninf	3	11.001	6.73	14.559	2.459	18.117	7.829	15.657	74.48	7.367
0	Other T Cells	Infected Septic	IS	60	0.607	0.38	1.326	0.083	10.236	0.946	10.153	133.754	123.639
0	Other T Cells	Infected but not septic	INS	8	1.137	0.81	1.489	0.469	3.942	0.678	3.472	76.143	8.401
0	Other T Cells	Non-infectious SIRS	SIRS	12	0.52	0.346	0.795	0.087	1.389	0.449	1.301	67.193	15.924
0	Other T Cells	Uninfected, may have SIRS	Uninf	3	0.513	0.431	3.133	0.348	5.753	2.702	5.405	139.426	16.514
0	B Cells	Infected Septic	IS	60	2.819	1.756	5.105	0.126	40.823	3.349	40.697	131.207	324.198
0	B Cells	Infected but not septic	INS	8	1.873	1.182	4.056	0.196	8.517	2.873	8.321	97.045	43.556
0	B Cells	Non-infectious SIRS	SIRS	12	1.665	1.05	4.418	0.672	6.574	3.369	5.903	81.874	9.79
0	B Cells	Uninfected, may have SIRS	Uninf	3	1.273	0.891	10.34	0.509	19.408	9.449	18.899	151.452	38.11
0	NK Cells	Infected Septic	IS	60	2.488	1.561	4.24	0.24	11.809	2.679	11.569	76.098	49.303
0	NK Cells	Infected but not septic	INS	8	5.216	3.244	7.855	1.336	15.738	4.61	14.402	76.364	11.783
0	NK Cells	Non-infectious SIRS	SIRS	12	3.167	1.265	5.243	0.728	12.21	3.978	11.481	87.801	16.766
0	NK Cells	Uninfected, may have SIRS	Uninf	3	2.742	2.106	6.077	1.47	9.412	3.971	7.942	93.932	6.401
0	Monos	Infected Septic	IS	60	56.043	41.273	66.792	6.996	89.533	25.519	82.536	37.738	12.797
0	Monos	Infected but not septic	INS	8	56.887	48.133	67.619	0.734	78.527	19.486	77.793	44.604	106.976
0	Monos	Non-infectious SIRS	SIRS	12	62.286	38.627	73.263	1.453	86.152	34.636	84.699	46.836	59.289
0	Monos	Uninfected, may have SIRS	Uninf	3	60.449	40.336	72.372	20.223	84.294	32.035	64.071	58.889	4.168
0	DCs	Infected Septic	IS	60	0.443	0.234	0.908	0.082	12.459	0.673	12.378	193.679	152.862
0	DCs	Infected but not septic	INS	8	0.895	0.565	2.778	0.106	21.543	2.213	21.436	184.991	202.859
0	DCs	Non-infectious SIRS	SIRS	12	0.419	0.384	0.741	0.055	2.539	0.357	2.484	95.359	46.157
0	DCs	Uninfected, may have SIRS	Uninf	3	1.143	0.616	1.402	0.089	1.66	0.786	1.571	83.066	18.658
0	Other Cell Types	Infected Septic	IS	60	12.733	5.79	21.478	2.568	84.114	15.688	81.546	92.271	32.757
0	Other Cell Types	Infected but not septic	INS	8	7.874	4.519	18.68	4.058	54.249	14.161	50.191	116.25	13.368
0	Other Cell Types	Non-infectious SIRS	SIRS	12	10.481	6.267	17.568	4.507	93.157	11.301	88.651	128.684	20.672
0	Other Cell Types	Uninfected, may have SIRS	Uninf	3	7.634	6.427	9.541	5.221	11.448	3.113	6.226	38.753	2.193

### Sheet: KW_by_day
Day	Population	n	chi2	df	p	eps2	q_BH	scale
0	Other T Cells	83	4.568	3	0.2063	0.01985	0.6899	raw %
0	NK Cells	83	4.115	3	0.2493	0.01411	0.6899	raw %
0	DCs	83	4.025	3	0.2587	0.01298	0.6899	raw %
0	B Cells	83	1.585	3	0.6628	-0.01791	0.9467	raw %
0	Other Cell Types	83	1.37	3	0.7126	-0.02063	0.9467	raw %
0	CD8+ Cells	83	1.076	3	0.7829	-0.02436	0.9467	raw %
0	CD4+ Cells	83	0.7455	3	0.8625	-0.02854	0.9467	raw %
0	Monos	83	0.3681	3	0.9467	-0.03331	0.9467	raw %

### Sheet: paired_counts
patient_cat	cat	n_patients	n_D0	n_D7	n_paired
Infected Septic	IS	65	60	37	32
Infected but not septic	INS	8	8	3	3
Non-infectious SIRS	SIRS	13	12	7	6
Uninfected, may have SIRS	Uninf	3	3	2	2

### Sheet: paired_tests
patient_cat	Population	n_pairs	med_D0	med_D7	med_change	n_increasing	p	q_BH	scale
Infected Septic	Other T Cells	32	0.607475	0.856112	0.205153	22	0.0139359	0.0969806	raw %
Infected Septic	CD8+ Cells	32	4.97624	7.88226	1.95122	24	0.0242451	0.0969806	raw %
Infected Septic	NK Cells	32	2.34004	3.66109	0.828575	20	0.0602113	0.160563	raw %
Infected Septic	CD4+ Cells	32	9.90387	12.4986	3.14215	20	0.122913	0.204028	raw %
Infected Septic	Other Cell Types	32	15.1175	12.8965	-1.89586	12	0.127518	0.204028	raw %
Infected Septic	DCs	32	0.418841	0.581021	0.121893	19	0.32625	0.435001	raw %
Infected Septic	B Cells	32	3.38861	3.62303	-0.0494625	15	0.437745	0.500281	raw %
Infected Septic	Monos	32	50.0772	48.8082	0.753961	17	0.888469	0.888469	raw %
Infected but not septic	B Cells	3	3.07746	4.86262	1.19527	2			raw %
Infected but not septic	CD4+ Cells	3	9.46241	25.7331	12.9298	3			raw %
Infected but not septic	CD8+ Cells	3	4.51882	9.48495	4.96614	2			raw %
Infected but not septic	DCs	3	0.568215	0.546982	0.116607	2			raw %
Infected but not septic	Monos	3	59.3484	40.4516	-27.4478	1			raw %
Infected but not septic	NK Cells	3	4.94244	8.77389	3.83145	3			raw %
Infected but not septic	Other Cell Types	3	10.6658	11.5355	2.54968	2			raw %
Infected but not septic	Other T Cells	3	1.01811	2.2795	1.46118	3			raw %
Non-infectious SIRS	B Cells	6	1.66513	2.66091	0.909358	5	0.142213	0.568853	raw %
Non-infectious SIRS	CD4+ Cells	6	13.1959	11.3768	-1.81912	2	0.142213	0.568853	raw %
Non-infectious SIRS	DCs	6	0.406616	0.592334	0.183834	4	0.294507	0.785353	raw %
Non-infectious SIRS	Monos	6	46.1284	54.822	8.69361	4	0.401678	0.803356	raw %
Non-infectious SIRS	CD8+ Cells	6	4.99088	3.92459	-0.831105	2	0.529368	0.833935	raw %
Non-infectious SIRS	Other Cell Types	6	7.9124	11.1302	-0.864803	3	0.674987	0.833935	raw %
Non-infectious SIRS	NK Cells	6	5.2601	4.78357	0.403994	4	0.833935	0.833935	raw %
Non-infectious SIRS	Other T Cells	6	0.565216	0.576737	-0.0416333	3	0.833935	0.833935	raw %
Uninfected, may have SIRS	B Cells	2	0.891026	0.937943	0.0469171	1			raw %
Uninfected, may have SIRS	CD4+ Cells	2	8.52054	14.4379	5.91738	2			raw %
Uninfected, may have SIRS	CD8+ Cells	2	6.73001	8.48369	1.75368	2			raw %
Uninfected, may have SIRS	DCs	2	0.615905	1.04911	0.433208	2			raw %
Uninfected, may have SIRS	Monos	2	72.3715	62.706	-9.66555	0			raw %
Uninfected, may have SIRS	NK Cells	2	2.10602	1.01646	-1.08956	0			raw %
Uninfected, may have SIRS	Other Cell Types	2	8.33436	10.469	2.13463	2			raw %
Uninfected, may have SIRS	Other T Cells	2	0.43062	0.899908	0.469287	1			raw %
