## Supplementary Tables (combined) for "Type 1 immunity linked to CMV exposure improves long-term survival in sepsis without shock": TableS2_Fig2_mortality_2026-09-28.xlsx

### Sheet: km_by_day
day	group	n_risk	cum_events	surv	lcl	ucl	mort
7	No shock	36	0	100	100	100	0
7	Shock	26	3	89.7	71.3	96.5	10.3
14	No shock	35	2	94.4	79.6	98.6	5.6
14	Shock	25	4	86.2	67.3	94.6	13.8
28	No shock	32	4	88.9	73.1	95.7	11.1
28	Shock	23	6	79.3	59.6	90.1	20.7
30	No shock	32	4	88.9	73.1	95.7	11.1
30	Shock	23	7	75.9	55.9	87.7	24.1
90	No shock	29	7	80.6	63.5	90.2	19.4
90	Shock	19	10	65.5	45.4	79.7	34.5
180	No shock	26	10	72.2	54.5	84	27.8
180	Shock	16	13	55.2	35.6	71	44.8

### Sheet: disposition
CID	shock_status	disposition	bad_day	dischg_day	surv_summary_6mo	surv_time_6mo
CID014	No shock	Discharged alive		4	0	180
CID034	No shock	Discharged alive		21	0	180
CID048	Shock	Discharged alive		33	0	180
CID051	Shock	Discharged alive		25	0	180
CID056	Shock	Died/CMO (index)	3	4	1	4
CID063	No shock	Died/CMO (index)	17	17	1	19
CID065	Shock	Discharged alive		14	1	63
CID066	No shock	Discharged alive		6	0	180
CID067	No shock	Discharged alive		4	0	180
CID068	Shock	Died/CMO (index)	5	6	1	6
CID080	No shock	Died/CMO (index)	32	32	1	46
CID081	Shock	Discharged alive		45	0	180
CID082	No shock	Discharged alive		39	0	180
CID089	No shock	Discharged alive		9	0	180
CID090	No shock	Discharged alive		22	0	180
CID096	No shock	Discharged alive		38	0	180
CID103	Shock	Discharged alive		10	0	180
CID107	No shock	Discharged alive		32	0	180
CID108	Shock	Discharged alive		6	0	180
CID109	No shock	Discharged alive		16	0	180
CID110	No shock	Discharged alive		3	1	162
CID113	No shock	Discharged alive		13	0	180
CID122	No shock	Discharged alive		74	0	180
CID124	No shock	Discharged alive		5	0	180
CID125	No shock	Discharged alive		7	0	180
CID126	No shock	Discharged alive		23	1	65
CID127	Shock	Discharged alive		15	1	153
CID131	Shock	Discharged alive		26	0	180
CID134	Shock	Died/CMO (index)	6	6	1	6
CID135	No shock	Discharged alive		14	1	74
CID136	Shock	Discharged alive		13	0	180
CID144	No shock	Died/CMO (index)	12	12	1	12
CID145	Shock	Died/CMO (index)	11	11	1	11
CID152	No shock	Died/CMO (index)	11	11	1	14
CID156	No shock	Discharged alive		10	0	180
CID159	Shock	Died/CMO (index)	17	17	1	17
CID166	Shock	Died/CMO (index)	22	25	1	30
CID167	No shock	Discharged alive		2	1	27
CID168	No shock	Discharged alive		2	0	180
CID170	No shock	Discharged alive		9	1	139
CID174	No shock	Discharged alive		14	0	180
CID176	No shock	Discharged alive		9	0	180
CID178	No shock	Discharged alive		6	0	180
CID180	No shock	Discharged alive		2	0	180
CID185	Shock	Discharged alive		21	0	180
CID186	Shock	Discharged alive		19	0	180
CID191	Shock	Discharged alive		55	1	132
CID200	No shock	Discharged alive		136	0	180
CID204	Shock	Discharged alive		58	0	180
CID208	No shock	Discharged alive		19	1	117
CID209	Shock	Discharged alive		10	0	180
CID211	No shock	Discharged alive		36	0	180
CID214	No shock	Discharged alive		46	0	180
CID217	No shock	Discharged alive		6	0	180
CID223	Shock	Discharged alive		7	0	180
CID224	Shock	Discharged alive		32	0	180
CID234	Shock	Discharged alive		34	0	180
CID236	Shock	Discharged alive		8	0	180
CID241	No shock	Discharged alive		61	0	180
CID242	Shock	Discharged alive		38	1	101
CID244	Shock	Discharged alive		4	0	180
CID249	Shock	Discharged alive		11	1	50
CID250	No shock	Discharged alive		39	0	180
CID258	Shock	Discharged alive		4	1	42
CID261	Shock	Discharged alive		6	1	15
