## Supplementary Tables (combined) for "Type 1 immunity linked to CMV exposure improves long-term survival in sepsis without shock": TableS2b_Fig2_survFC_Th1_KM.xlsx

### Sheet: Tier1FC_by_shock
shock_status	CellType	n_living	n_deceased	mean_living	mean_deceased	P_Value	Log2FC	P_Adj	Signif	Log2FC_Capped	Lineage
No shock	DCs	23	10	1.15179	1.4328	0.624372	-0.312522	0.921986		-0.312522	Myeloid
No shock	Monos	23	10	52.392	58.6093	0.468635	-0.161753	0.921986		-0.161753	Myeloid
No shock	NK Cells	23	10	2.9639	3.80847	0.596919	-0.360639	0.921986		-0.360639	Lymphoid
No shock	B Cells	23	10	3.77375	4.09305	0.921986	-0.116878	0.921986		-0.116878	Lymphoid
No shock	Other T Cells	23	10	1.8216	1.31053	0.739156	0.471986	0.921986		0.471986	Lymphoid
No shock	CD8+ Cells	23	10	7.69419	8.13701	0.829415	-0.0806278	0.921986		-0.0806278	Lymphoid
No shock	CD4+ Cells	23	10	11.1965	9.62648	0.54373	0.217757	0.921986		0.217757	Lymphoid
Shock	DCs	15	12	0.480361	0.886228	0.366681	-0.870021	0.791373		-0.870021	Myeloid
Shock	Monos	15	12	59.1586	45.5136	0.0832339	0.378218	0.582638		0.378218	Myeloid
Shock	NK Cells	15	12	3.25202	2.94825	0.678319	0.141022	0.791373		0.141022	Lymphoid
Shock	B Cells	15	12	4.36122	7.62286	0.608408	-0.80419	0.791373		-0.80419	Lymphoid
Shock	Other T Cells	15	12	0.975238	0.854774	0.902909	0.188149	0.902909		0.188149	Lymphoid
Shock	CD8+ Cells	15	12	5.40687	7.29801	0.272254	-0.432018	0.791373		-0.432018	Lymphoid
Shock	CD4+ Cells	15	12	10.9251	14.6208	0.479239	-0.420034	0.791373		-0.420034	Lymphoid

### Sheet: Tier2FC_by_shock
shock_status	Lineage	CellType	n_living	n_deceased	Survivors median (IQR)	Non-survivors median (IQR)	median_living	q25_living	q75_living	median_deceased	q25_deceased	q75_deceased	mean_living	mean_deceased	Log2FC	Log2FC_median	FC_sign_disagree	P_Value	P_Adj	Signif
No shock	Myeloid	Intermediate Monocytes_%Live	23	10	8.14 (4.22-15.7)	14.1 (11.8-15.4)	8.13706	4.2184	15.6988	14.1046	11.8041	15.3765	11.2455	13.3516	-0.24746	-0.79283	FALSE	0.104018	0.921986
No shock	Myeloid	Classical Monocytes_%Live	23	10	28.9 (19.2-37.6)	38.2 (27.2-42.0)	28.9272	19.2051	37.5537	38.1903	27.1649	41.9677	28.5349	35.7654	-0.32573	-0.40066	FALSE	0.15277	0.921986
No shock	Myeloid	pDCs_%Live	23	10	0.118 (0.047-0.209)	0.048 (0.021-0.101)	0.118353	0.047099	0.208895	0.047573	0.02099	0.100741	0.167229	0.081978	0.946258	1.15664	FALSE	0.176545	0.921986
No shock	Lymphoid	Naive CD4_%Live	23	10	2.05 (1.08-4.17)	1.71 (0.559-2.46)	2.04502	1.07658	4.16554	1.70783	0.559374	2.46121	2.71174	1.86179	0.540111	0.258569	FALSE	0.357277	0.921986
No shock	Myeloid	mDCs_%Live	23	10	0.092 (0.052-0.250)	0.082 (0.056-0.146)	0.091541	0.052484	0.24975	0.081711	0.055931	0.146049	0.156468	0.111998	0.448389	0.146903	FALSE	0.570029	0.921986
No shock	Lymphoid	CD4-CD8-_%Live	23	10	0.611 (0.310-1.24)	0.561 (0.197-1.26)	0.611285	0.310125	1.24291	0.561121	0.197412	1.26276	1.60952	1.01089	0.665738	0.121458	FALSE	0.570029	0.921986
No shock	Lymphoid	Naive CD8_%Live	23	10	1.92 (0.934-6.08)	1.36 (1.09-4.49)	1.92296	0.934056	6.07576	1.35666	1.08841	4.48923	3.89586	2.7146	0.519597	0.500163	FALSE	0.596919	0.921986
No shock	Myeloid	Nonclassical Monocytes_%Live	23	10	1.20 (0.757-1.94)	1.46 (0.914-1.98)	1.1981	0.757218	1.94144	1.46464	0.914484	1.97505	1.7054	1.87908	-0.13914	-0.28762	FALSE	0.624372	0.921986
No shock	Lymphoid	CD4_intermediate_%Live	23	10	1.73 (0.865-2.48)	2.12 (1.11-2.70)	1.73321	0.865386	2.48306	2.11774	1.11057	2.7039	1.74661	2.17055	-0.3119	-0.28758	FALSE	0.68084	0.921986
No shock	Lymphoid	Tregs_%Live	23	10	0.614 (0.366-1.04)	0.628 (0.487-0.782)	0.614162	0.366256	1.04328	0.627926	0.48672	0.782089	0.798313	0.695778	0.195701	-0.03147	TRUE	0.68084	0.921986
No shock	Lymphoid	CD16hiCD56dim NK cells_%Live	23	10	2.54 (1.33-4.01)	2.67 (1.42-3.28)	2.54275	1.332	4.01056	2.67087	1.42289	3.27867	2.69173	3.29233	-0.2896	-0.07065	FALSE	0.709786	0.921986
No shock	Lymphoid	CD8_intermediate_%Live	23	10	2.40 (1.18-3.32)	2.43 (0.955-4.53)	2.39758	1.18305	3.31596	2.42575	0.954841	4.53103	2.45672	3.06595	-0.31844	-0.01678	FALSE	0.739156	0.921986
No shock	Lymphoid	Memory CD8_%Live	23	10	0.945 (0.489-1.88)	1.24 (0.305-3.38)	0.944954	0.489476	1.88454	1.24288	0.304597	3.37885	1.3416	2.35647	-0.80806	-0.39174	FALSE	0.799013	0.921986
No shock	Myeloid	HLADR- Nonclassical Monos_%Live	23	10	1.75 (0.716-6.89)	2.19 (1.01-9.98)	1.75101	0.716361	6.88695	2.19059	1.00549	9.97696	10.7518	7.18365	0.581117	-0.32149	TRUE	0.829415	0.921986
No shock	Lymphoid	Memory CD4_%Live	23	10	5.90 (3.81-7.70)	6.18 (3.85-7.83)	5.89668	3.81484	7.70199	6.17713	3.85121	7.82966	6.73815	5.59414	0.267999	-0.06692	TRUE	0.890947	0.921986
No shock	Lymphoid	CD4+CD8+_%Live	23	10	0.152 (0.102-0.270)	0.130 (0.065-0.455)	0.152011	0.101945	0.270167	0.129585	0.065096	0.455084	0.212078	0.299639	-0.47952	0.214952	TRUE	0.890947	0.921986
No shock	Lymphoid	B Cells_%Live	23	10	2.77 (1.01-4.18)	2.05 (1.94-4.43)	2.77416	1.00582	4.18019	2.05173	1.93522	4.4269	3.77375	4.09305	-0.11688	0.433388	TRUE	0.921986	0.921986
No shock	Lymphoid	CD56brightCD16dim NK cells_%Live	23	10	0.062 (0.026-0.163)	0.068 (0.035-0.134)	0.062231	0.02646	0.162943	0.068231	0.035267	0.1337	0.101194	0.214167	-1.01149	-0.11511	FALSE	0.921986	0.921986
No shock	Lymphoid	Transition NK cells_%Live	23	10	0.122 (0.047-0.263)	0.129 (0.046-0.224)	0.122233	0.047097	0.262649	0.128926	0.046219	0.224137	0.170976	0.301978	-0.78565	-0.07124	FALSE	0.921986	0.921986
Shock	Lymphoid	CD56brightCD16dim NK cells_%Live	15	12	0.032 (0.012-0.060)	0.116 (0.095-0.178)	0.032082	0.011667	0.060423	0.115928	0.095076	0.178196	0.03736	0.259165	-2.50674	-1.58132	FALSE	0.005835	0.110863	*
Shock	Myeloid	Nonclassical Monocytes_%Live	15	12	1.50 (0.759-3.19)	0.604 (0.243-1.31)	1.49865	0.758782	3.18759	0.603624	0.242858	1.31109	3.07048	1.3535	1.17584	1.29784	FALSE	0.102126	0.787125
Shock	Lymphoid	Transition NK cells_%Live	15	12	0.050 (0.028-0.091)	0.158 (0.062-0.222)	0.050254	0.027575	0.091021	0.158258	0.062134	0.221945	0.340213	0.141187	1.2119	-1.48153	TRUE	0.124283	0.787125
Shock	Myeloid	Classical Monocytes_%Live	15	12	46.4 (18.6-49.7)	31.6 (17.0-36.2)	46.3961	18.5967	49.7135	31.5922	16.9835	36.2101	35.9712	28.347	0.343539	0.55429	FALSE	0.272254	0.814427
Shock	Myeloid	Intermediate Monocytes_%Live	15	12	12.8 (7.28-16.9)	7.35 (3.89-17.0)	12.8454	7.28066	16.8865	7.35495	3.89279	16.9738	14.2799	10.262	0.476281	0.803629	FALSE	0.317167	0.814427
Shock	Myeloid	mDCs_%Live	15	12	0.047 (0.030-0.106)	0.088 (0.039-0.160)	0.046922	0.030011	0.105796	0.088087	0.03883	0.160181	0.074987	0.151313	-0.92455	-0.78508	FALSE	0.366681	0.814427
Shock	Myeloid	pDCs_%Live	15	12	0.025 (0.014-0.074)	0.051 (0.026-0.086)	0.024675	0.013809	0.074315	0.051331	0.025635	0.086345	0.05649	0.065785	-0.18878	-0.82271	FALSE	0.420752	0.814427
Shock	Lymphoid	CD4+CD8+_%Live	15	12	0.083 (0.058-0.208)	0.184 (0.054-0.235)	0.083005	0.058118	0.208093	0.183955	0.054117	0.234638	0.159615	0.171872	-0.10066	-1.06034	FALSE	0.479239	0.814427
Shock	Myeloid	HLADR- Nonclassical Monos_%Live	15	12	1.65 (0.804-8.67)	2.29 (1.87-3.36)	1.64589	0.803814	8.67351	2.29108	1.8748	3.35645	5.47435	5.41063	0.016861	-0.47471	TRUE	0.510068	0.814427
Shock	Lymphoid	Naive CD4_%Live	15	12	1.99 (0.932-3.04)	3.75 (0.894-6.46)	1.99497	0.931683	3.03648	3.75428	0.893789	6.45958	2.79013	4.16015	-0.5746	-0.90879	FALSE	0.510068	0.814427
Shock	Lymphoid	CD4_intermediate_%Live	15	12	1.93 (0.883-2.44)	2.62 (0.980-4.15)	1.93394	0.882645	2.44436	2.61581	0.979547	4.14819	2.17321	2.58736	-0.25059	-0.43378	FALSE	0.541903	0.814427
Shock	Lymphoid	CD8_intermediate_%Live	15	12	1.14 (0.692-2.04)	2.38 (0.685-3.53)	1.13792	0.692437	2.03684	2.38354	0.685451	3.53391	1.78876	2.48233	-0.47049	-1.06012	FALSE	0.541903	0.814427
Shock	Lymphoid	B Cells_%Live	15	12	2.86 (2.04-4.58)	4.21 (1.95-8.09)	2.86473	2.04362	4.58249	4.21316	1.94837	8.08668	4.36122	7.62286	-0.80419	-0.5549	FALSE	0.608408	0.814427
Shock	Lymphoid	Naive CD8_%Live	15	12	1.47 (1.02-2.14)	1.90 (0.944-6.97)	1.4737	1.0192	2.1426	1.89639	0.943611	6.9734	2.42245	3.62909	-0.58117	-0.36165	FALSE	0.608408	0.814427
Shock	Lymphoid	Tregs_%Live	15	12	0.497 (0.369-0.998)	0.615 (0.188-1.08)	0.496728	0.369172	0.997603	0.614503	0.18798	1.08443	0.704145	0.786213	-0.15694	-0.3015	FALSE	0.642968	0.814427
Shock	Lymphoid	Memory CD8_%Live	15	12	0.893 (0.385-1.37)	0.966 (0.612-1.50)	0.892968	0.38452	1.36667	0.965953	0.612081	1.49704	1.19566	1.18658	0.010904	-0.11214	TRUE	0.8262	0.966088
Shock	Lymphoid	CD16hiCD56dim NK cells_%Live	15	12	1.98 (1.42-3.41)	1.95 (1.78-2.60)	1.98385	1.42138	3.40835	1.94793	1.77808	2.59807	2.87445	2.5479	0.173336	0.026231	FALSE	0.864395	0.966088
Shock	Lymphoid	Memory CD4_%Live	15	12	4.65 (2.50-8.77)	4.51 (2.36-7.13)	4.65301	2.49813	8.77032	4.50992	2.36287	7.13126	5.96179	7.87326	-0.40063	0.044965	TRUE	0.980536	0.980536
Shock	Lymphoid	CD4-CD8-_%Live	15	12	0.296 (0.238-0.624)	0.399 (0.155-0.851)	0.296482	0.238169	0.623663	0.398744	0.155315	0.851062	0.815623	0.682902	0.252832	-0.4154	TRUE	0.980536	0.980536

### Sheet: clusterFC_by_shock
shock_status	cluster	mfi_heatmap_row	log2FC	p	FDR	sig	enriched_in	Survivors median (IQR)	Non-survivors median (IQR)	surv_median	surv_q1	surv_q3	non_median	non_q1	non_q3	n_surv	n_non
No shock	Cluster 1	4	-0.3276	0.02246	0.08421	**	Non-survivors	2.52 (1.77-3.08)	3.17 (2.71-5.75)	2.5226	1.7737	3.0824	3.1679	2.7076	5.7539	23	10
No shock	Cluster 2	5	-0.09557	0.7143	0.8596	ns	ns (FDR >= 0.25)	4.10 (2.82-4.89)	4.38 (3.13-4.86)	4.0967	2.8212	4.8936	4.3779	3.1315	4.8551	23	10
No shock	Cluster 3	9	0.2105	0.4283	0.6425	ns	ns (FDR >= 0.25)	2.90 (1.66-7.09)	2.51 (1.27-4.38)	2.905	1.6631	7.0905	2.5094	1.2679	4.3848	23	10
No shock	Cluster 4	12	-0.2599	0.2365	0.4209	ns	ns (FDR >= 0.25)	4.08 (2.85-4.99)	4.88 (4.40-5.88)	4.0762	2.8544	4.9946	4.8826	4.4041	5.8822	23	10
No shock	Cluster 5	14	0.1669	0.1796	0.4209	ns	ns (FDR >= 0.25)	8.54 (7.32-9.94)	7.61 (6.56-8.22)	8.5409	7.3162	9.9422	7.6068	6.5597	8.2162	23	10
No shock	Cluster 6	13	-0.2655	0.475	0.6478	ns	ns (FDR >= 0.25)	7.06 (4.60-10.33)	8.49 (6.53-9.82)	7.062	4.6045	10.3291	8.4907	6.533	9.8223	23	10
No shock	Cluster 7	7	0.693	0.1137	0.341	ns	ns (FDR >= 0.25)	4.94 (3.25-6.77)	3.05 (2.54-4.01)	4.936	3.246	6.7662	3.0498	2.5384	4.0125	23	10
No shock	Cluster 8	10	0.9595	0.01593	0.07964	**	Survivors	9.93 (4.98-12.67)	5.10 (2.99-6.68)	9.9306	4.9843	12.6693	5.1024	2.9912	6.6759	23	10
No shock	Cluster 9	11	0.5495	0.2525	0.4209	ns	ns (FDR >= 0.25)	4.26 (2.86-5.52)	2.91 (2.46-4.53)	4.2646	2.8575	5.5241	2.9109	2.4557	4.5326	23	10
No shock	Cluster 10	1	-1.003	0.002422	0.01817	***	Non-survivors	3.33 (2.75-4.93)	6.69 (4.72-9.32)	3.3331	2.7522	4.9334	6.6894	4.7157	9.3198	23	10
No shock	Cluster 11	15	1.997e-05	0.8023	0.8596	ns	ns (FDR >= 0.25)	20.70 (17.89-24.22)	20.70 (18.29-27.41)	20.6984	17.8893	24.2175	20.6981	18.2866	27.4105	23	10
No shock	Cluster 12	2	-0.9937	0.0004423	0.006635	***	Non-survivors	7.91 (5.66-10.44)	15.75 (11.71-18.27)	7.905	5.6564	10.44	15.7495	11.71	18.2652	23	10
No shock	Cluster 13	6	0.6186	0.2213	0.4209	ns	ns (FDR >= 0.25)	2.34 (0.91-6.07)	1.52 (0.82-2.06)	2.3425	0.9065	6.0694	1.5226	0.8177	2.0554	23	10
No shock	Cluster 14	8	-0.01639	0.7727	0.8596	ns	ns (FDR >= 0.25)	7.12 (4.55-12.01)	7.20 (5.23-8.89)	7.1193	4.5499	12.0149	7.2007	5.2289	8.8855	23	10
No shock	Cluster 15	3	-0.4253	0.9846	0.9846	ns	ns (FDR >= 0.25)	0.44 (0.13-1.02)	0.60 (0.10-1.17)	0.4425	0.1281	1.0199	0.5972	0.101	1.1705	23	10
Shock	Cluster 1	4	-0.1959	0.2995	0.8547	ns	ns (FDR >= 0.25)	2.13 (1.68-2.30)	2.45 (1.48-3.36)	2.134	1.6754	2.3011	2.4457	1.4781	3.3552	15	12
Shock	Cluster 2	5	-0.1567	0.7551	0.9046	ns	ns (FDR >= 0.25)	3.07 (2.43-4.09)	3.42 (2.65-4.84)	3.0715	2.4313	4.0933	3.4249	2.645	4.838	15	12
Shock	Cluster 3	9	0.6698	0.3994	0.8547	ns	ns (FDR >= 0.25)	2.84 (1.63-10.10)	1.78 (1.01-4.77)	2.8356	1.6307	10.101	1.7792	1.0149	4.7657	15	12
Shock	Cluster 4	12	-0.1259	0.9046	0.9046	ns	ns (FDR >= 0.25)	4.69 (3.14-8.50)	5.12 (4.06-6.30)	4.6875	3.1402	8.4998	5.1159	4.0572	6.2984	15	12
Shock	Cluster 5	14	-0.2576	0.4559	0.8547	ns	ns (FDR >= 0.25)	8.47 (6.02-10.74)	10.13 (5.78-13.45)	8.473	6.0188	10.7417	10.131	5.7783	13.4525	15	12
Shock	Cluster 6	13	0.3728	0.2363	0.8547	ns	ns (FDR >= 0.25)	8.21 (7.27-10.87)	6.34 (4.13-10.07)	8.2098	7.2741	10.8733	6.3385	4.1281	10.0711	15	12
Shock	Cluster 7	7	-0.3784	0.3229	0.8547	ns	ns (FDR >= 0.25)	3.88 (2.57-5.91)	5.05 (3.45-8.21)	3.8826	2.5686	5.9073	5.0497	3.4538	8.2066	15	12
Shock	Cluster 8	10	0.3981	0.6483	0.9046	ns	ns (FDR >= 0.25)	11.02 (7.22-12.86)	8.36 (5.72-12.77)	11.0183	7.2156	12.862	8.3595	5.7185	12.7741	15	12
Shock	Cluster 9	11	0.7439	0.1523	0.8547	ns	ns (FDR >= 0.25)	3.93 (2.94-6.44)	2.34 (2.09-5.28)	3.9291	2.9362	6.4393	2.3426	2.0895	5.284	15	12
Shock	Cluster 10	1	0.2212	0.8291	0.9046	ns	ns (FDR >= 0.25)	4.33 (2.24-5.00)	3.71 (2.62-6.07)	4.3314	2.2413	5.0046	3.7143	2.6229	6.0738	15	12
Shock	Cluster 11	15	0.2776	0.1523	0.8547	ns	ns (FDR >= 0.25)	22.37 (21.36-25.93)	18.45 (17.32-26.18)	22.3677	21.3606	25.9295	18.451	17.3205	26.1812	15	12
Shock	Cluster 12	2	0.06459	0.8667	0.9046	ns	ns (FDR >= 0.25)	8.98 (5.98-11.14)	8.58 (6.13-12.21)	8.9762	5.9774	11.1437	8.5828	6.1281	12.2082	15	12
Shock	Cluster 13	6	-0.2346	0.7189	0.9046	ns	ns (FDR >= 0.25)	1.42 (0.78-2.78)	1.67 (0.75-4.46)	1.4178	0.7756	2.7832	1.6697	0.7506	4.462	15	12
Shock	Cluster 14	8	-0.2773	0.9046	0.9046	ns	ns (FDR >= 0.25)	4.97 (2.76-9.25)	6.02 (2.34-10.65)	4.967	2.7579	9.2463	6.0213	2.3426	10.6549	15	12
Shock	Cluster 15	3	-0.5145	0.4271	0.8547	ns	ns (FDR >= 0.25)	0.30 (0.05-0.50)	0.44 (0.10-0.80)	0.3026	0.0519	0.504	0.436	0.1024	0.8029	15	12

### Sheet: km_groups
shock_status	Th1_group	median_cut_pct_memCD4	n	deaths_180d	censored	th1_min	th1_median	th1_max
No shock	Th1-low	7.104	16	8	8	1.77	4.434	6.861
No shock	Th1-high	7.104	17	2	15	7.104	11.725	19.704
Shock	Th1-low	8.484	13	6	7	1.916	6.16	8.235
Shock	Th1-high	8.484	14	6	8	8.484	12.899	39.184

### Sheet: km_survival_180d
shock_status	Th1_group	n	n_risk_180	n_event_cum	surv_180	se	lo95	hi95	180-d survival % (95% CI)
No shock	Th1-low	16	8	8	0.5	0.125	0.2452	0.7105	50% (25-71%)
No shock	Th1-high	17	15	2	0.8824	0.0781	0.606	0.9692	88% (61-97%)
Shock	Th1-low	13	7	6	0.5385	0.1383	0.2477	0.7599	54% (25-76%)
Shock	Th1-high	14	8	6	0.5714	0.1323	0.284	0.7797	57% (28-78%)

### Sheet: logrank
shock_status	test	n	events	chisq	df	p
No shock	log-rank, Th1-high vs Th1-low	33	10	5.7887	1	0.01613
Shock	log-rank, Th1-high vs Th1-low	27	12	0.171	1	0.6792

### Sheet: cox_tableS
shock	model	n	events	HR (95% CI)	HR	lo	hi	p	hazard reduction %
No shock	median split (univariable)	33	10	0.18 (0.04-0.87)	0.1833	0.0388	0.8652	0.03213	82%
No shock	per +1 within-stratum SD	33	10	0.36 (0.14-0.91)	0.3576	0.1407	0.9085	0.03065
No shock	median split + age	33	10	0.20 (0.04-1.00)	0.2028	0.0412	0.9976	0.04966	80%
No shock	median split + sofa_max	26	8	0.18 (0.04-0.94)	0.1825	0.0353	0.9436	0.04243	82%
No shock	median split + immunocompromised	33	10	0.21 (0.04-0.98)	0.2055	0.043	0.9824	0.04746	79%
Shock	median split (univariable)	27	12	0.79 (0.25-2.45)	0.7879	0.2538	2.4456	0.6799	21%
Shock	per +1 within-stratum SD	27	12	1.03 (0.54-1.97)	1.0307	0.5404	1.966	0.9268
Shock	median split + age	27	12	0.79 (0.26-2.47)	0.7942	0.2557	2.4664	0.6902	21%
Shock	median split + sofa_max	27	12	0.84 (0.26-2.74)	0.8368	0.2555	2.741	0.7685	16%
Shock	median split + immunocompromised	27	12	0.72 (0.23-2.26)	0.7204	0.2296	2.2604	0.574	28%

### Sheet: km_patient_data
fcs_cid	shock_status	freq_of_cd4mem	med_cut	Th1_group	surv_time_6mo	surv_summary_6mo
CID107	No shock	19.7044	7.10429	Th1-high	180	0
CID090	No shock	18.3164	7.10429	Th1-high	180	0
CID122	No shock	16.9423	7.10429	Th1-high	180	0
CID250	No shock	14.977	7.10429	Th1-high	180	0
CID168	No shock	14.2626	7.10429	Th1-high	180	0
CID178	No shock	13.0395	7.10429	Th1-high	180	0
CID113	No shock	12.2991	7.10429	Th1-high	180	0
CID080	No shock	12.1165	7.10429	Th1-high	46	1
CID241	No shock	11.725	7.10429	Th1-high	180	0
CID200	No shock	11.353	7.10429	Th1-high	180	0
CID214	No shock	11.2452	7.10429	Th1-high	180	0
CID034	No shock	10.8719	7.10429	Th1-high	180	0
CID109	No shock	9.93059	7.10429	Th1-high	180	0
CID180	No shock	8.81209	7.10429	Th1-high	180	0
CID089	No shock	8.75115	7.10429	Th1-high	180	0
CID156	No shock	8.32402	7.10429	Th1-high	180	0
CID208	No shock	7.10429	7.10429	Th1-high	117	1
CID170	No shock	6.86098	7.10429	Th1-low	139	1
CID167	No shock	6.12047	7.10429	Th1-low	27	1
CID144	No shock	5.79178	7.10429	Th1-low	12	1
CID125	No shock	5.52204	7.10429	Th1-low	180	0
CID014	No shock	5.22001	7.10429	Th1-low	180	0
CID096	No shock	4.7486	7.10429	Th1-low	180	0
CID124	No shock	4.66291	7.10429	Th1-low	180	0
CID082	No shock	4.45579	7.10429	Th1-low	180	0
CID152	No shock	4.41299	7.10429	Th1-low	14	1
CID067	No shock	3.50112	7.10429	Th1-low	180	0
CID217	No shock	3.16692	7.10429	Th1-low	180	0
CID110	No shock	3.08936	7.10429	Th1-low	162	1
CID126	No shock	2.95844	7.10429	Th1-low	65	1
CID063	No shock	2.46688	7.10429	Th1-low	19	1
CID066	No shock	2.18625	7.10429	Th1-low	180	0
CID135	No shock	1.76991	7.10429	Th1-low	74	1
CID258	Shock	39.184	8.48443	Th1-high	42	1
CID136	Shock	19.6888	8.48443	Th1-high	180	0
CID236	Shock	15.5342	8.48443	Th1-high	180	0
CID261	Shock	15.1775	8.48443	Th1-high	15	1
CID234	Shock	14.529	8.48443	Th1-high	180	0
CID249	Shock	13.897	8.48443	Th1-high	50	1
CID186	Shock	13.3976	8.48443	Th1-high	180	0
CID191	Shock	12.3998	8.48443	Th1-high	132	1
CID244	Shock	12.3264	8.48443	Th1-high	180	0
CID081	Shock	11.7858	8.48443	Th1-high	180	0
CID131	Shock	11.6183	8.48443	Th1-high	180	0
CID185	Shock	11.0183	8.48443	Th1-high	180	0
CID166	Shock	9.99486	8.48443	Th1-high	30	1
CID127	Shock	8.48443	8.48443	Th1-high	153	1
CID159	Shock	8.23453	8.48443	Th1-low	17	1
CID051	Shock	8.12384	8.48443	Th1-low	180	0
CID204	Shock	7.71442	8.48443	Th1-low	180	0
CID065	Shock	7.58483	8.48443	Th1-low	63	1
CID103	Shock	7.22656	8.48443	Th1-low	180	0
CID108	Shock	7.20473	8.48443	Th1-low	180	0
CID209	Shock	6.1601	8.48443	Th1-low	180	0
CID134	Shock	6.04444	8.48443	Th1-low	6	1
CID224	Shock	4.99658	8.48443	Th1-low	180	0
CID145	Shock	4.74062	8.48443	Th1-low	11	1
CID223	Shock	3.53322	8.48443	Th1-low	180	0
CID242	Shock	2.04613	8.48443	Th1-low	101	1
CID056	Shock	1.91571	8.48443	Th1-low	4	1
