## Supplementary Tables (combined) for "Type 1 immunity linked to CMV exposure improves long-term survival in sepsis without shock": TableS3_sofa_traj_2026-09-30.xlsx

### Sheet: SOFA_traj
shock	group	day	n	med	q1	q3	iqr	lo	hi
No shock	Improver	0	14	6	4.25	10.25	6	4	18
No shock	Improver	1	14	4.5	4	5.75	1.75	3	16
No shock	Improver	2	14	3.5	3	5.75	2.75	2	16
No shock	Improver	3	13	3	2	5	3	2	17
No shock	Improver	4	13	3	2	5	3	1	15
No shock	Improver	5	12	2.5	1.75	5.5	3.75	1	15
No shock	Improver	6	12	2	1.75	4.5	2.75	1	15
No shock	Improver	7	9	3	3	5	2	0	14
No shock	Improver	8	9	3	1	6	5	0	14
No shock	Non-improver	0	19	3	2	6	4	1	10
No shock	Non-improver	1	19	4	2	5.5	3.5	1	14
No shock	Non-improver	2	19	3	2	7.5	5.5	0	13
No shock	Non-improver	3	17	3	2	7	5	1	12
No shock	Non-improver	4	16	3.5	2	8.25	6.25	1	11
No shock	Non-improver	5	15	3	1.5	5.5	4	0	10
No shock	Non-improver	6	14	5	1.5	9.5	8	0	13
No shock	Non-improver	7	14	5	2.25	8.75	6.5	0	12
No shock	Non-improver	8	13	5	3	7	4	1	11
Shock	Improver	0	20	10	7.75	12	4.25	3	14
Shock	Improver	1	20	8	5.75	10.25	4.5	1	13
Shock	Improver	2	20	4.5	3	10.5	7.5	1	13
Shock	Improver	3	20	6	3	8	5	0	11
Shock	Improver	4	20	4	3.75	6.25	2.5	0	12
Shock	Improver	5	18	5	3	6	3	1	10
Shock	Improver	6	18	4	1.5	5.75	4.25	0	8
Shock	Improver	7	16	3	2	6	4	0	9
Shock	Improver	8	15	4	2	6.5	4.5	0	9
Shock	Non-improver	0	7	9	7	12	5	4	13
Shock	Non-improver	1	7	10	7	12.5	5.5	6	15
Shock	Non-improver	2	7	11	6.5	12.5	6	4	16
Shock	Non-improver	3	7	12	7	12.5	5.5	6	17
Shock	Non-improver	4	6	10	6.25	13.75	7.5	6	17
Shock	Non-improver	5	6	11	7.5	13	5.5	5	17
Shock	Non-improver	6	6	8	4.5	11.5	7	3	13
Shock	Non-improver	7	5	10	5	11	6	2	13
Shock	Non-improver	8	5	10	4	11	7	2	11

### Sheet: SOFA_improv
CID	baseline_sofa	win_mean	n_win	day7_sofa	delta_sofa	responder	delta_sofa_d7	delta_sofa_pct_rel
CID014	4	1.75	8	1	2.25	TRUE	3	0.75
CID034	4	6.375	8	4	-2.375	FALSE	0	0
CID048	11	7.625	8	7	3.375	TRUE	4	0.363636
CID051	12	9.375	8	9	2.625	TRUE	3	0.25
CID056	8	10.875	8	11	-2.875	FALSE	-3	-0.375
CID063	18	15.25	8	14	2.75	TRUE	4	0.222222
CID065	13	8.125	8	5	4.875	TRUE	8	0.615385
CID066	4	2.375	8	2	1.625	TRUE	2	0.5
CID067	4	3.125	8	3	0.875	FALSE	1	0.25
CID068	14	10	8	11	4	TRUE	3	0.214286
CID080	6	2.125	8	3	3.875	TRUE	3	0.5
CID081	7	4.25	8	3	2.75	TRUE	4	0.571429
CID082	5	3.5	8	4	1.5	TRUE	1	0.2
CID089	7	7.125	8	6	-0.125	FALSE	1	0.142857
CID090	3	2.75	8	3	0.25	FALSE	0	0
CID096	1	1.375	8	2	-0.375	FALSE	-1	-1
CID103	12	4.125	8	2	7.875	TRUE	10	0.833333
CID107	5	6	8	9	-1	FALSE	-4	-0.8
CID108	5	1.375	8	1	3.625	TRUE	4	0.8
CID109	1	1	8	1	0	FALSE	0	0
CID110	3	2.25	8	2	0.75	FALSE	1	0.333333
CID113	4	1.75	8	0	2.25	TRUE	4	1
CID122	7	9.25	8	8	-2.25	FALSE	-1	-0.142857
CID124	1	1.375	8	1	-0.375	FALSE	0	0
CID125	1	0.375	8	0	0.625	FALSE	1	1
CID126	5	2.75	8	3	2.25	TRUE	2	0.4
CID127	4	4.625	8	2	-0.625	FALSE	2	0.5
CID131	10	5.125	8	3	4.875	TRUE	7	0.7
CID134	12	16.625	8	17	-4.625	FALSE	-5	-0.416667
CID135	3	2.25	8	1	0.75	FALSE	2	0.666667
CID136	10	7.75	8	7	2.25	TRUE	3	0.3
CID144	2	4.625	8	10	-2.625	FALSE	-8	-4
CID145	13	12.375	8	13	0.625	FALSE	0	0
CID152	8	7.125	8	6	0.875	FALSE	2	0.25
CID156	8	2.75	8	3	5.25	TRUE	5	0.625
CID159	12	12.375	8	11	-0.375	FALSE	1	0.0833333
CID166	5	1.125	8	0	3.875	TRUE	5	1
CID167	2	1.875	8	2	0.125	FALSE	0	0
CID168	2	2.125	8	2	-0.125	FALSE	0	0
CID170	6	2.375	8	1	3.625	TRUE	5	0.833333
CID174	8	3.75	8	2	4.25	TRUE	6	0.75
CID176	2	1.875	8	2	0.125	FALSE	0	0
CID178	4	2.25	8	2	1.75	TRUE	2	0.5
CID180	11	4	8	4	7	TRUE	7	0.636364
CID185	9	5.25	8	6	3.75	TRUE	3	0.333333
CID186	10	6.375	8	6	3.625	TRUE	4	0.4
CID191	9	8.5	8	10	0.5	FALSE	-1	-0.111111
CID200	10	10	8	12	0	FALSE	-2	-0.2
CID204	13	8.75	8	8	4.25	TRUE	5	0.384615
CID208	4	3.625	8	4	0.375	FALSE	0	0
CID209	14	6.625	8	3	7.375	TRUE	11	0.785714
CID211	8	6.5	8	5	1.5	TRUE	3	0.375
CID214	12	8.25	8	5	3.75	TRUE	7	0.583333
CID217	8	4.25	8	3	3.75	TRUE	5	0.625
CID223	8	5.25	8	5	2.75	TRUE	3	0.375
CID224	13	9.125	8	2	3.875	TRUE	11	0.846154
CID234	4	2	8	1	2	TRUE	3	0.75
CID236	11	3.75	8	3	7.25	TRUE	8	0.727273
CID241	14	12.25	8	12	1.75	TRUE	2	0.142857
CID242	6	5.375	8	5	0.625	FALSE	1	0.166667
CID244	9	5.375	8	4	3.625	TRUE	5	0.555556
CID249	12	2.875	8	1	9.125	TRUE	11	0.916667
CID250	10	10.875	8	12	-0.875	FALSE	-2	-0.2
CID258	10	4.25	8	4	5.75	TRUE	6	0.6
CID261	3	1	8	1	2	TRUE	2	0.666667
