## Supplementary Tables (combined) for "Type 1 immunity linked to CMV exposure improves long-term survival in sepsis without shock": TableS3b_Fig3_tier12FC_values_2026-09-28.xlsx

### Sheet: Tier1_absDef
tier	definition	shock_status	population	n_resp	n_non	med_resp	med_nonresp	log2FC	log2FC_mean_p001	p	FDR	sig	Lineage
Major lineage (Tier 1)	SOFA improvement (ImmunoSep): baseline - mean(days 1-8) >= 1.4	No shock	B Cells	14	19	2.05046	3.49617	-0.758155	-0.614029	0.339246	0.823629		Lymphoid
Major lineage (Tier 1)	SOFA improvement (ImmunoSep): baseline - mean(days 1-8) >= 1.4	No shock	CD4+ Cells	14	19	10.8791	9.73087	0.160279	0.159627	0.705968	0.823629		Lymphoid
Major lineage (Tier 1)	SOFA improvement (ImmunoSep): baseline - mean(days 1-8) >= 1.4	No shock	CD8+ Cells	14	19	5.48093	5.32042	0.0425594	0.199441	0.843416	0.843416		Lymphoid
Major lineage (Tier 1)	SOFA improvement (ImmunoSep): baseline - mean(days 1-8) >= 1.4	No shock	DCs	14	19	0.530056	0.47579	0.144122	2.02239	0.4177	0.823629		Myeloid
Major lineage (Tier 1)	SOFA improvement (ImmunoSep): baseline - mean(days 1-8) >= 1.4	No shock	Monos	14	19	52.4701	56.6911	-0.111544	-0.120595	0.577271	0.823629		Myeloid
Major lineage (Tier 1)	SOFA improvement (ImmunoSep): baseline - mean(days 1-8) >= 1.4	No shock	NK Cells	14	19	4.27613	2.04483	1.04954	0.531055	0.0287806	0.201464	*	Lymphoid
Major lineage (Tier 1)	SOFA improvement (ImmunoSep): baseline - mean(days 1-8) >= 1.4	No shock	Other T Cells	14	19	0.587185	0.897911	-0.579988	-0.471251	0.627475	0.823629		Lymphoid
Major lineage (Tier 1)	SOFA improvement (ImmunoSep): baseline - mean(days 1-8) >= 1.4	Shock	B Cells	20	7	3.14859	6.45128	-1.02541	-1.2666	0.569618	0.935426		Lymphoid
Major lineage (Tier 1)	SOFA improvement (ImmunoSep): baseline - mean(days 1-8) >= 1.4	Shock	CD4+ Cells	20	7	9.89246	13.4467	-0.441288	-0.656907	0.464	0.935426		Lymphoid
Major lineage (Tier 1)	SOFA improvement (ImmunoSep): baseline - mean(days 1-8) >= 1.4	Shock	CD8+ Cells	20	7	4.04419	4.44984	-0.136591	0.0873042	0.935426	0.935426		Lymphoid
Major lineage (Tier 1)	SOFA improvement (ImmunoSep): baseline - mean(days 1-8) >= 1.4	Shock	DCs	20	7	0.313004	0.574236	-0.7978	-0.574175	0.0812675	0.284436		Myeloid
Major lineage (Tier 1)	SOFA improvement (ImmunoSep): baseline - mean(days 1-8) >= 1.4	Shock	Monos	20	7	63.1956	43.6412	0.533718	0.489867	0.0548945	0.284436		Myeloid
Major lineage (Tier 1)	SOFA improvement (ImmunoSep): baseline - mean(days 1-8) >= 1.4	Shock	NK Cells	20	7	2.34004	2.07068	0.17322	0.22293	0.766249	0.935426		Lymphoid
Major lineage (Tier 1)	SOFA improvement (ImmunoSep): baseline - mean(days 1-8) >= 1.4	Shock	Other T Cells	20	7	0.532112	0.56653	-0.0841735	-0.0526306	0.892562	0.935426		Lymphoid

### Sheet: Tier2_absDef
tier	definition	shock_status	population	n_resp	n_non	med_resp	med_nonresp	log2FC	log2FC_mean_p001	p	FDR	sig	Lineage
Sublineage (Tier 2)	SOFA improvement (ImmunoSep): baseline - mean(days 1-8) >= 1.4	No shock	B Cells	14	19	2.05046	3.49617	-0.769723	-0.614029	0.339246	0.957045		Lymphoid
Sublineage (Tier 2)	SOFA improvement (ImmunoSep): baseline - mean(days 1-8) >= 1.4	No shock	CD16hiCD56dim NK cells	14	19	3.25468	1.83232	0.828722	0.551011	0.0317182	0.602646		Lymphoid
Sublineage (Tier 2)	SOFA improvement (ImmunoSep): baseline - mean(days 1-8) >= 1.4	No shock	CD4+CD8+	14	19	0.158694	0.139525	0.185274	0.306495	0.843416	0.957045		Lymphoid
Sublineage (Tier 2)	SOFA improvement (ImmunoSep): baseline - mean(days 1-8) >= 1.4	No shock	CD4-CD8-	14	19	0.474298	0.611285	-0.365803	-0.61282	0.732874	0.957045		Lymphoid
Sublineage (Tier 2)	SOFA improvement (ImmunoSep): baseline - mean(days 1-8) >= 1.4	No shock	CD4_intermediate	14	19	2.16274	1.28976	0.745598	0.0830816	0.65324	0.957045		Lymphoid
Sublineage (Tier 2)	SOFA improvement (ImmunoSep): baseline - mean(days 1-8) >= 1.4	No shock	CD56brightCD16dim NK cells	14	19	0.0860515	0.0599258	0.519389	0.403219	0.460521	0.957045		Lymphoid
Sublineage (Tier 2)	SOFA improvement (ImmunoSep): baseline - mean(days 1-8) >= 1.4	No shock	CD8_intermediate	14	19	1.78096	2.73483	-0.618696	0.0900728	0.928469	0.957045		Lymphoid
Sublineage (Tier 2)	SOFA improvement (ImmunoSep): baseline - mean(days 1-8) >= 1.4	No shock	Classical Monocytes	14	19	27.2266	29.6332	-0.122198	-0.123359	0.577271	0.957045		Myeloid
Sublineage (Tier 2)	SOFA improvement (ImmunoSep): baseline - mean(days 1-8) >= 1.4	No shock	HLADR- Nonclassical Monos	14	19	1.81757	1.9896	-0.130442	0.0146029	0.957045	0.957045		Myeloid
Sublineage (Tier 2)	SOFA improvement (ImmunoSep): baseline - mean(days 1-8) >= 1.4	No shock	Intermediate Monocytes	14	19	9.1054	12.2262	-0.425169	-0.184026	0.377252	0.957045		Myeloid
Sublineage (Tier 2)	SOFA improvement (ImmunoSep): baseline - mean(days 1-8) >= 1.4	No shock	Memory CD4	14	19	6.68807	5.85502	0.191905	0.211275	0.339246	0.957045		Lymphoid
Sublineage (Tier 2)	SOFA improvement (ImmunoSep): baseline - mean(days 1-8) >= 1.4	No shock	Memory CD8	14	19	1.19805	0.9087	0.398668	0.450188	0.577271	0.957045		Lymphoid
Sublineage (Tier 2)	SOFA improvement (ImmunoSep): baseline - mean(days 1-8) >= 1.4	No shock	Naive CD4	14	19	1.92781	1.54178	0.322294	0.0821184	0.899982	0.957045		Lymphoid
Sublineage (Tier 2)	SOFA improvement (ImmunoSep): baseline - mean(days 1-8) >= 1.4	No shock	Naive CD8	14	19	1.278	1.92296	-0.589305	0.1619	0.732874	0.957045		Lymphoid
Sublineage (Tier 2)	SOFA improvement (ImmunoSep): baseline - mean(days 1-8) >= 1.4	No shock	Nonclassical Monocytes	14	19	1.08338	1.83384	-0.759134	-0.369463	0.438819	0.957045		Myeloid
Sublineage (Tier 2)	SOFA improvement (ImmunoSep): baseline - mean(days 1-8) >= 1.4	No shock	Transition NK cells	14	19	0.205228	0.108578	0.916239	0.306862	0.286893	0.957045		Lymphoid
Sublineage (Tier 2)	SOFA improvement (ImmunoSep): baseline - mean(days 1-8) >= 1.4	No shock	Tregs	14	19	0.630156	0.519762	0.277681	0.324543	0.957045	0.957045		Lymphoid
Sublineage (Tier 2)	SOFA improvement (ImmunoSep): baseline - mean(days 1-8) >= 1.4	No shock	mDCs	14	19	0.0799363	0.122233	-0.610453	-0.130768	0.843416	0.957045		Myeloid
Sublineage (Tier 2)	SOFA improvement (ImmunoSep): baseline - mean(days 1-8) >= 1.4	No shock	pDCs	14	19	0.069269	0.0967757	-0.480301	0.654337	0.928469	0.957045		Myeloid
Sublineage (Tier 2)	SOFA improvement (ImmunoSep): baseline - mean(days 1-8) >= 1.4	Shock	B Cells	20	7	3.14859	6.45128	-1.03479	-1.2666	0.569618	0.901895		Lymphoid
Sublineage (Tier 2)	SOFA improvement (ImmunoSep): baseline - mean(days 1-8) >= 1.4	Shock	CD16hiCD56dim NK cells	20	7	1.97207	1.91139	0.04508	0.355587	0.3138	0.662467		Lymphoid
Sublineage (Tier 2)	SOFA improvement (ImmunoSep): baseline - mean(days 1-8) >= 1.4	Shock	CD4+CD8+	20	7	0.12634	0.11367	0.151999	0.208732	0.725253	0.950016		Lymphoid
Sublineage (Tier 2)	SOFA improvement (ImmunoSep): baseline - mean(days 1-8) >= 1.4	Shock	CD4-CD8-	20	7	0.33661	0.377888	-0.16671	-0.108555	0.725253	0.950016		Lymphoid
Sublineage (Tier 2)	SOFA improvement (ImmunoSep): baseline - mean(days 1-8) >= 1.4	Shock	CD4_intermediate	20	7	1.90381	2.71222	-0.510502	-0.326436	0.464	0.801455		Lymphoid
Sublineage (Tier 2)	SOFA improvement (ImmunoSep): baseline - mean(days 1-8) >= 1.4	Shock	CD56brightCD16dim NK cells	20	7	0.0370601	0.12815	-1.77994	-2.49917	0.0357871	0.339977		Lymphoid
Sublineage (Tier 2)	SOFA improvement (ImmunoSep): baseline - mean(days 1-8) >= 1.4	Shock	CD8_intermediate	20	7	1.30432	2.08081	-0.673695	0.207688	0.80786	0.950016		Lymphoid
Sublineage (Tier 2)	SOFA improvement (ImmunoSep): baseline - mean(days 1-8) >= 1.4	Shock	Classical Monocytes	20	7	37.9329	29.2817	0.373443	0.404054	0.263455	0.662467		Myeloid
Sublineage (Tier 2)	SOFA improvement (ImmunoSep): baseline - mean(days 1-8) >= 1.4	Shock	HLADR- Nonclassical Monos	20	7	2.2262	2.20419	0.0143338	0.0594191	0.978449	0.978449		Myeloid
Sublineage (Tier 2)	SOFA improvement (ImmunoSep): baseline - mean(days 1-8) >= 1.4	Shock	Intermediate Monocytes	20	7	12.0714	4.7526	1.34473	0.824026	0.145482	0.662467		Myeloid
Sublineage (Tier 2)	SOFA improvement (ImmunoSep): baseline - mean(days 1-8) >= 1.4	Shock	Memory CD4	20	7	4.33212	6.35677	-0.553183	-1.05738	0.3138	0.662467		Lymphoid
Sublineage (Tier 2)	SOFA improvement (ImmunoSep): baseline - mean(days 1-8) >= 1.4	Shock	Memory CD8	20	7	0.897759	0.736157	0.286187	-0.0901425	0.978449	0.978449		Lymphoid
Sublineage (Tier 2)	SOFA improvement (ImmunoSep): baseline - mean(days 1-8) >= 1.4	Shock	Naive CD4	20	7	2.17706	3.53957	-0.701098	0.00601498	0.850014	0.950016		Lymphoid
Sublineage (Tier 2)	SOFA improvement (ImmunoSep): baseline - mean(days 1-8) >= 1.4	Shock	Naive CD8	20	7	1.78097	1.02731	0.793575	0.0771195	0.218722	0.662467		Lymphoid
Sublineage (Tier 2)	SOFA improvement (ImmunoSep): baseline - mean(days 1-8) >= 1.4	Shock	Nonclassical Monocytes	20	7	1.48689	0.702585	1.08116	1.13813	0.145482	0.662467		Myeloid
Sublineage (Tier 2)	SOFA improvement (ImmunoSep): baseline - mean(days 1-8) >= 1.4	Shock	Transition NK cells	20	7	0.0525562	0.163574	-1.63129	0.902743	0.179476	0.662467		Lymphoid
Sublineage (Tier 2)	SOFA improvement (ImmunoSep): baseline - mean(days 1-8) >= 1.4	Shock	Tregs	20	7	0.458372	0.894013	-0.963223	-0.452051	0.850014	0.950016		Lymphoid
Sublineage (Tier 2)	SOFA improvement (ImmunoSep): baseline - mean(days 1-8) >= 1.4	Shock	mDCs	20	7	0.0447716	0.145016	-1.68753	-1.62783	0.0134545	0.255636		Myeloid
Sublineage (Tier 2)	SOFA improvement (ImmunoSep): baseline - mean(days 1-8) >= 1.4	Shock	pDCs	20	7	0.0278143	0.072605	-1.37275	-0.399113	0.369771	0.702565		Myeloid
