## Supplementary Tables (combined) for "Type 1 immunity linked to CMV exposure improves long-term survival in sepsis without shock": TableS3c_Fig3_clusterFC_pctMemCD4_2026-09-30.xlsx

### Sheet: absolute
shock_status	cluster	med_resp	med_nonresp	log2FC	p	n_resp	n_non	FDR	sig
No shock	Cluster 1	3.00521	2.54155	0.241754	0.321172	14	19	0.758432
No shock	Cluster 2	4.11807	3.93562	0.0653794	0.482793	14	19	0.758432
No shock	Cluster 3	2.93326	2.91386	0.00957342	0.438819	14	19	0.758432
No shock	Cluster 4	3.96087	4.60604	-0.217712	0.65324	14	19	0.783938
No shock	Cluster 5	8.11934	8.09495	0.0043406	0.985676	14	19	0.985676
No shock	Cluster 6	6.89013	8.03477	-0.221724	0.460521	14	19	0.758432
No shock	Cluster 7	4.06069	4.50774	-0.15068	0.602144	14	19	0.783938
No shock	Cluster 8	7.60133	7.11312	0.0957707	0.505622	14	19	0.758432
No shock	Cluster 9	3.07788	4.53397	-0.558839	0.0710126	14	19	0.532594
No shock	Cluster 10	3.56263	4.87209	-0.451595	0.438819	14	19	0.758432
No shock	Cluster 11	20.1225	20.986	-0.0606212	0.679413	14	19	0.783938
No shock	Cluster 12	9.80993	9.01252	0.122313	0.815407	14	19	0.873651
No shock	Cluster 13	2.03088	1.944	0.0630753	0.4177	14	19	0.758432
No shock	Cluster 14	8.66616	6.71473	0.368063	0.321172	14	19	0.758432
No shock	Cluster 15	0.991562	0.329133	1.59103	0.065313	14	19	0.532594
Shock	Cluster 1	2.14658	2.52619	-0.234926	0.2404	20	7	0.450749
Shock	Cluster 2	2.7622	4.14556	-0.585751	0.0919316	20	7	0.229829	*
Shock	Cluster 3	4.01045	1.38532	1.53354	0.0414423	20	7	0.124327	*
Shock	Cluster 4	5.12608	4.85708	0.0777669	0.766249	20	7	0.884133
Shock	Cluster 5	8.03947	13.289	-0.725055	0.0263302	20	7	0.124327	*
Shock	Cluster 6	8.10906	6.37466	0.347185	0.685011	20	7	0.884133
Shock	Cluster 7	3.88002	8.09007	-1.06009	0.0263302	20	7	0.124327	*
Shock	Cluster 8	11.3271	6.05328	0.903995	0.0357871	20	7	0.124327	*
Shock	Cluster 9	4.37256	2.18066	1.00371	0.000407644	20	7	0.00611466	***
Shock	Cluster 10	4.25886	3.91889	0.120022	0.850014	20	7	0.910729
Shock	Cluster 11	22.0297	18.9863	0.214488	0.725253	20	7	0.884133
Shock	Cluster 12	8.97907	9.57308	-0.0924161	0.399845	20	7	0.599767
Shock	Cluster 13	1.47016	1.54754	-0.0740008	0.935426	20	7	0.935426
Shock	Cluster 14	4.78893	7.82048	-0.707553	0.198432	20	7	0.425212
Shock	Cluster 15	0.316594	0.427027	-0.431694	0.369771	20	7	0.599767
