## Supplementary Tables (combined) for "Type 1 immunity linked to CMV exposure improves long-term survival in sepsis without shock": TableS5_Peptides_per_sample_byCategory_D0_stats.csv

groupTF	n	median	q25	q75	iqr
Infected Septic	71	943	593.5	1119	593.5–1119
Infected but not septic	11	1194	799.5	1273.5	799.5–1273.5
Non-infectious SIRS	17	1182	960	1230	960–1230
Uninfected, may have SIRS	6	641	444.75	1174	444.75–1174
