## Supplementary Tables (combined) for "Type 1 immunity linked to CMV exposure improves long-term survival in sepsis without shock": TableS5d_Fishers_DE_Peptides_D0_c8_cd4_High_vs_c8_cd4_Low_Thresh0.2_table.csv

peptide	p.value	odds.ratio	adj.p.value
UniRef90_P06473|CTERM	0.00164110249122174	16.6755741120335	0.11296255481243
UniRef90_P08318|392-448	0.00128311282584312	Inf	0.11296255481243
UniRef90_P08318|728-784	0.000555016453202846	12.8274023896152	0.11296255481243
UniRef90_P08318|784-840	0.00164110249122174	16.6755741120335	0.11296255481243
UniRef90_P08318|896-952	0.000297016935702363	9.51523904034494	0.11296255481243
UniRef90_P13200|112-168	0.00128311282584312	Inf	0.11296255481243
UniRef90_P16823|252-308	0.00324154819160368	Inf	0.16734492539154
UniRef90_Q9ANY1|168-224	0.00288583404775437	0.174771091677727	0.16734492539154
UniRef90_P06725|392-448	0.00396441193900282	14.1757526264551	0.181922458978685
UniRef90_F5HI32|CTERM	0.00794179306942902	Inf	0.20955151836422
UniRef90_P08318|476-532	0.00919185819651023	11.9412005321206	0.20955151836422
UniRef90_P08318|560-616	0.00794179306942902	Inf	0.20955151836422
UniRef90_P08318|644-700	0.00919185819651023	11.9412005321206	0.20955151836422
UniRef90_P13200|28-84	0.00794179306942902	Inf	0.20955151836422
UniRef90_P13200|84-140	0.00794179306942902	Inf	0.20955151836422
UniRef90_P16823|CTERM	0.00919185819651023	11.9412005321206	0.20955151836422
UniRef90_Q6SWT8|84-140	0.00919185819651023	11.9412005321206	0.20955151836422
UniRef90_A0A2U3RZL8|56-112	0.00964038462208278	0.175582588305742	0.20955151836422
UniRef90_Q8AZK7|252-308	0.00826546369354704	0.166047305973125	0.20955151836422
UniRef90_P12977|700-756	0.0117540631067028	6.13565632868752	0.21106208969862
UniRef90_P13200|CTERM	0.0117540631067028	6.13565632868752	0.21106208969862
UniRef90_P14348|84-140	0.0117540631067028	6.13565632868752	0.21106208969862
UniRef90_A0A6B9Q7S7|28-84	0.0110865221239037	0.14116558360239	0.21106208969862
UniRef90_A0A0U2N392|392-448	0.015124290524863	0.24073234736716	0.260263832782017
UniRef90_P08318|616-672	0.0165955047882929	6.89749743608304	0.263613210675576
UniRef90_P16733|CTERM	0.0165955047882929	6.89749743608304	0.263613210675576
UniRef90_A0A0A7CF67|CTERM	0.0204757794102966	9.92695747525789	0.27279022246621
UniRef90_A0A6C0PKQ8|112-168	0.0204757794102966	9.92695747525789	0.27279022246621
UniRef90_A0A6C0PKQ8|392-448	0.0204757794102966	9.92695747525789	0.27279022246621
UniRef90_P08318|756-812	0.0199860158517906	4.654465110638	0.27279022246621
UniRef90_P08318|924-980	0.0204757794102966	9.92695747525789	0.27279022246621
UniRef90_P04958|812-868	0.024327626991334	0	0.287065998497741
UniRef90_Q8AZK7|140-196	0.0224545056882649	0.16343137467925	0.287065998497741
UniRef90_Q8AZK7|280-336	0.024327626991334	0	0.287065998497741
UniRef90_Q9A180|336-392	0.024327626991334	0	0.287065998497741
UniRef90_A0A3R5X704|252-308	0.0266005148521516	0.250475394730137	0.305167017609406
UniRef90_A0A482DEZ2|224-280	0.0314891223666106	0.285665660137518	0.334538961708843
UniRef90_P08318|868-924	0.0315908462630627	3.46868719570677	0.334538961708843
UniRef90_Q1HVF7|392-448	0.0309086603824802	0.286387011133594	0.334538961708843
UniRef90_P06473|840-896	0.034552962092103	5.81063761162998	0.348057886439964
UniRef90_P08318|588-644	0.034552962092103	5.81063761162998	0.348057886439964
UniRef90_A0A059T9T8|112-168	0.0438345721364589	8.11433661641025	0.377159964424115
UniRef90_P08318|532-588	0.0438345721364589	8.11433661641025	0.377159964424115
UniRef90_P09703|CTERM	0.0438345721364589	8.11433661641025	0.377159964424115
UniRef90_P13200|56-112	0.0438345721364589	8.11433661641025	0.377159964424115
UniRef90_P16790|308-364	0.0438345721364589	8.11433661641025	0.377159964424115
UniRef90_Q9ANY1|980-1036	0.0420553648350555	0.264094405460383	0.377159964424115
UniRef90_U5YS56|364-420	0.043798008966734	0.190598878215057	0.377159964424115
UniRef90_Q9ANY1|364-420	0.0506667071250224	0.286826433964652	0.412752841190844
UniRef90_A0A3R5W513|224-280	0.0509694791785304	0.299813536128785	0.412752841190844
UniRef90_P03211|420-476	0.0509694791785304	0.299813536128785	0.412752841190844
UniRef90_P10210|336-392	0.0538047885439672	0.129822383425235	0.427334185935739
UniRef90_A0A2U3RZL8|532-588	0.06048848599729	0.336029392956045	0.438276223103171
UniRef90_A0A7G1IXS0|112-168	0.0603477842361352	0.254059224952656	0.438276223103171
UniRef90_Q8AZK7|112-168	0.0603477842361352	0.254059224952656	0.438276223103171
UniRef90_Q8AZK7|56-112	0.0603477842361352	0.254059224952656	0.438276223103171
UniRef90_Q9ANY1|56-112	0.0603477842361352	0.254059224952656	0.438276223103171
UniRef90_A0A0N7ATW8|112-168	0.068744960850659	4.83364608887144	0.481214725954613
UniRef90_A0A1W7HHX8|308-364	0.068744960850659	4.83364608887144	0.481214725954613
UniRef90_Q9ANY1|CTERM	0.0755995899615529	0.304148250213172	0.520377177568689
UniRef90_A0A3G1LC16|336-392	0.082245664223136	0.224491482870412	0.547862247163793
UniRef90_P27024|168-224	0.082245664223136	0.224491482870412	0.547862247163793
UniRef90_A0A1W7HHX8|252-308	0.108014102344542	2.54470125958687	0.579348367120725
UniRef90_A0A2U3RZL8|168-224	0.106647839562225	0.392722587572737	0.579348367120725
UniRef90_A0A2U3RZL8|280-336	0.106029002890234	0.380710852938966	0.579348367120725
UniRef90_A0A3R5WL87|224-280	0.106647839562225	0.392722587572737	0.579348367120725
UniRef90_A0A3R5X704|224-280	0.103701464170793	0.387961114800083	0.579348367120725
UniRef90_A0A410IEV6|224-280	0.107808747228579	0.388947327024238	0.579348367120725
UniRef90_A0A6C0PIZ3|0-56	0.0915070162950768	3.75738875697018	0.579348367120725
UniRef90_P01543|28-84	0.0915070162950768	3.75738875697018	0.579348367120725
UniRef90_P03211|56-112	0.0976849161025755	0.350827854108869	0.579348367120725
UniRef90_P27024|112-168	0.0915070162950768	3.75738875697018	0.579348367120725
UniRef90_A0A2U3RXI9|364-420	0.104696240989249	0.15789539637483	0.579348367120725
UniRef90_A0A2U3RZL8|196-252	0.104696240989249	0.15789539637483	0.579348367120725
UniRef90_A0A410IAI5|56-112	0.107828518802141	0.296283808716491	0.579348367120725
UniRef90_P19401|364-420	0.104696240989249	0.15789539637483	0.579348367120725
UniRef90_Q99XV0|280-336	0.107828518802141	0.296283808716491	0.579348367120725
UniRef90_I1V251|112-168	0.111486191668418	3.23594383523114	0.582832875431097
UniRef90_P08318|952-1008	0.111486191668418	3.23594383523114	0.582832875431097
UniRef90_A0A8B6J1G1|84-140	0.130575454881781	3.95047571930085	0.64199598650209
UniRef90_Q69022|364-420	0.128608914738919	2.93883922763301	0.64199598650209
UniRef90_Q69138|840-896	0.130575454881781	3.95047571930085	0.64199598650209
UniRef90_A0A410IBV6|252-308	0.13017713005741	0.352146159751615	0.64199598650209
UniRef90_Q8AZK7|336-392	0.13017713005741	0.352146159751615	0.64199598650209
UniRef90_A0A7G1IXS0|0-56	0.148521844415296	0.267966550348557	0.678032017626998
UniRef90_A0A7G1IXS0|140-196	0.148521844415296	0.267966550348557	0.678032017626998
UniRef90_P03460|28-84	0.148521844415296	0.267966550348557	0.678032017626998
UniRef90_P0DTC9|84-140	0.148521844415296	0.267966550348557	0.678032017626998
UniRef90_P12379|364-420	0.148521844415296	0.267966550348557	0.678032017626998
UniRef90_Q59947|420-476	0.148521844415296	0.267966550348557	0.678032017626998
UniRef90_Q8AZK7|308-364	0.149396885239847	0.396365254014268	0.678032017626998
UniRef90_A0A059TYI9|140-196	0.164423858664301	3.12603360717842	0.687487780599454
UniRef90_A0A0U3TJR6|392-448	0.164312615080246	0.401613891432186	0.687487780599454
UniRef90_A0A1W7HHX8|280-336	0.179888392931549	2.23228644358744	0.687487780599454
UniRef90_A0A3R5TQ91|280-336	0.180393882447765	0.457889794392654	0.687487780599454
UniRef90_A0A3R5W513|196-252	0.181101854980421	0.454920859260404	0.687487780599454
UniRef90_A0A3S5IKW3|196-252	0.177757000269719	0.456765251038102	0.687487780599454
UniRef90_A0A482DEZ2|196-252	0.180393882447765	0.457889794392654	0.687487780599454
UniRef90_A0A482DG47|56-112	0.154842122750643	0.37610153213632	0.687487780599454
UniRef90_A0A4D6QQU1|392-448	0.17315174125454	0.451227404053641	0.687487780599454
UniRef90_A0A4D6RDZ2|420-476	0.164312615080246	0.401613891432186	0.687487780599454
UniRef90_A0A6B9Q7S7|448-504	0.177757000269719	0.456765251038102	0.687487780599454
UniRef90_P12977|840-896	0.164423858664301	3.12603360717842	0.687487780599454
UniRef90_P14348|112-168	0.17315174125454	0.451227404053641	0.687487780599454
UniRef90_Q3KSS4|364-420	0.179888392931549	0.447971183479897	0.687487780599454
UniRef90_Q3KSS4|392-448	0.17315174125454	0.451227404053641	0.687487780599454
UniRef90_Q54718|308-364	0.17315174125454	2.21617745512886	0.687487780599454
UniRef90_Q69138|812-868	0.164423858664301	3.12603360717842	0.687487780599454
UniRef90_A0A3R5XDZ4|280-336	0.184772744906875	0.348941656706905	0.687487780599454
UniRef90_Q6GHV7|280-336	0.184772744906875	0.348941656706905	0.687487780599454
UniRef90_Q8AZK7|392-448	0.184772744906875	0.348941656706905	0.687487780599454
NDNF|392-448	0.19240357724784	2.72587078252871	0.697041029854017
UniRef90_A4UNS8|140-196	0.19240357724784	2.72587078252871	0.697041029854017
UniRef90_P20896|168-224	0.19240357724784	2.72587078252871	0.697041029854017
UniRef90_A0A410I538|700-756	0.215407809111215	2.49754530268326	0.760371155238733
UniRef90_P52549|448-504	0.215407809111215	2.49754530268326	0.760371155238733
UniRef90_A0A0U3TGL6|476-532	0.214660171575655	0.410675791648939	0.760371155238733
UniRef90_A0A0U3TGL6|420-476	0.285007235508351	0.530115220340031	0.795324245033439
UniRef90_A0A3R5WXS5|56-112	0.285007235508351	0.530115220340031	0.795324245033439
UniRef90_A0A3R5WZF8|0-56	0.270902077770275	0.482753752641484	0.795324245033439
UniRef90_A0A3R5XDZ4|196-252	0.285007235508351	0.530115220340031	0.795324245033439
UniRef90_A0A3S5IKW3|224-280	0.234211804883634	0.424240027733772	0.795324245033439
UniRef90_A0A410I538|616-672	0.249432110040681	2.26913134106707	0.795324245033439
UniRef90_A0A410IAJ1|168-224	0.259711715364772	0.497314741039984	0.795324245033439
UniRef90_A0A410IBV6|224-280	0.273033867024075	0.525811146258249	0.795324245033439
UniRef90_A0A410IV74|224-280	0.277772827107437	0.500595541503798	0.795324245033439
UniRef90_A0A482DG47|224-280	0.277772827107437	0.500595541503798	0.795324245033439
UniRef90_A0A6B9Q7S7|420-476	0.283182768477418	0.532604269025599	0.795324245033439
UniRef90_B3GA05|168-224	0.280828737465571	2.55515924374993	0.795324245033439
UniRef90_P03211|364-420	0.277772827107437	0.500595541503798	0.795324245033439
UniRef90_P03211|392-448	0.249432110040681	0.440697275605805	0.795324245033439
UniRef90_P04936|1260-1316	0.280828737465571	2.55515924374993	0.795324245033439
UniRef90_P05777|196-252	0.280828737465571	2.55515924374993	0.795324245033439
UniRef90_P08318|980-1036	0.280828737465571	2.55515924374993	0.795324245033439
UniRef90_P12977|756-812	0.280828737465571	2.55515924374993	0.795324245033439
UniRef90_P68950|140-196	0.280828737465571	2.55515924374993	0.795324245033439
UniRef90_Q1HVF7|364-420	0.282341927150119	0.514215729727472	0.795324245033439
UniRef90_Q66474|1428-1484	0.280828737465571	2.55515924374993	0.795324245033439
UniRef90_Q69138|700-756	0.234211804883634	2.35715617251359	0.795324245033439
UniRef90_U5YS56|392-448	0.279221255346082	0.531296186124275	0.795324245033439
UniRef90_A0A059TYI9|84-140	0.239332210249125	0.458934437136895	0.795324245033439
UniRef90_A0A0U3TJR6|476-532	0.257370598325093	0.325770660361061	0.795324245033439
UniRef90_A0A142MTF3|168-224	0.257370598325093	0.325770660361061	0.795324245033439
UniRef90_A0A410IV74|308-364	0.257370598325093	0.325770660361061	0.795324245033439
UniRef90_P03206|56-112	0.257370598325093	0.325770660361061	0.795324245033439
UniRef90_P03211|0-56	0.257370598325093	0.325770660361061	0.795324245033439
UniRef90_Q54840|336-392	0.257370598325093	0.325770660361061	0.795324245033439
UniRef90_Q8AZK7|0-56	0.257370598325093	0.325770660361061	0.795324245033439
UniRef90_A0A191T7H0|140-196	0.30316626486367	0.416460743799808	0.797501066170036
UniRef90_A0A410IBV6|280-336	0.30316626486367	0.416460743799808	0.797501066170036
UniRef90_A0A482DEZ2|252-308	0.30316626486367	0.416460743799808	0.797501066170036
UniRef90_A0A4D6QUT3|448-504	0.30316626486367	0.416460743799808	0.797501066170036
UniRef90_P07210|196-252	0.30316626486367	0.416460743799808	0.797501066170036
UniRef90_P0C6Z0|336-392	0.30316626486367	0.416460743799808	0.797501066170036
UniRef90_P12978|336-392	0.30316626486367	0.416460743799808	0.797501066170036
UniRef90_Q6TLQ1|168-224	0.30316626486367	0.416460743799808	0.797501066170036
UniRef90_Q6TUW6|308-364	0.30316626486367	0.416460743799808	0.797501066170036
UniRef90_Q69123|0-56	0.315344764963392	2.26764409965184	0.819103068741389
UniRef90_V5N739|112-168	0.315344764963392	2.26764409965184	0.819103068741389
UniRef90_P32032|28-84	0.342506190156363	2.10375237329741	0.857303372936836
UniRef90_P50468|168-224	0.342506190156363	2.10375237329741	0.857303372936836
UniRef90_P50468|224-280	0.342506190156363	2.10375237329741	0.857303372936836
UniRef90_A0A3R5W513|252-308	0.338661197116342	0.483649381470398	0.857303372936836
UniRef90_Q3KSV2|168-224	0.338661197116342	0.483649381470398	0.857303372936836
UniRef90_Q82081|532-588	0.338661197116342	0.483649381470398	0.857303372936836
UniRef90_A0A0U2N392|364-420	0.394701839070255	0.528168109277832	0.860796826356342
UniRef90_A0A0U2N392|420-476	0.41302136135698	0.573150141128339	0.860796826356342
UniRef90_A0A0U3TGL6|392-448	0.405178803329787	0.553082313477404	0.860796826356342
UniRef90_A0A0U3TJR6|420-476	0.419607376937828	0.619584797455023	0.860796826356342
UniRef90_A0A0X9YAS6|168-224	0.41475452335194	1.61501540549389	0.860796826356342
UniRef90_A0A191T7H0|280-336	0.41302136135698	1.74474352921093	0.860796826356342
UniRef90_A0A1V0E297|168-224	0.422365805541494	1.62165003093606	0.860796826356342
UniRef90_A0A3R5U3C7|392-448	0.407387021118178	0.608463794091772	0.860796826356342
UniRef90_A0A3R5WL87|196-252	0.42183405682963	0.601517998702755	0.860796826356342
UniRef90_A0A3R5X704|196-252	0.418510627380481	0.589125822462754	0.860796826356342
UniRef90_A0A3R5X704|56-112	0.423103524819219	0.610643877641276	0.860796826356342
UniRef90_A0A3R5XDZ4|224-280	0.419607376937828	0.619584797455023	0.860796826356342
UniRef90_A0A410IMB0|280-336	0.42183405682963	0.601517998702755	0.860796826356342
UniRef90_A0A4D6QLU7|364-420	0.41302136135698	0.573150141128339	0.860796826356342
UniRef90_A0A4D6QP45|420-476	0.407387021118178	0.608463794091772	0.860796826356342
UniRef90_A0A4D6QW34|364-420	0.418510627380481	0.589125822462754	0.860796826356342
UniRef90_A7X0T9|952-1008	0.405178803329787	0.553082313477404	0.860796826356342
UniRef90_I1V4U9|168-224	0.419607376937828	1.61398408112586	0.860796826356342
UniRef90_P03206|0-56	0.3811865636458	1.93992549800571	0.860796826356342
UniRef90_P03211|28-84	0.389224418597922	0.575859898294833	0.860796826356342
UniRef90_P03423|112-168	0.41475452335194	1.61501540549389	0.860796826356342
UniRef90_P06437|56-112	0.389224418597922	0.575859898294833	0.860796826356342
UniRef90_P06437|840-896	0.389224418597922	0.575859898294833	0.860796826356342
UniRef90_P08089|280-336	0.42183405682963	1.66246064482962	0.860796826356342
UniRef90_P0CK52|CTERM	0.422365805541494	1.62165003093606	0.860796826356342
UniRef90_P12379|308-364	0.407387021118178	0.608463794091772	0.860796826356342
UniRef90_P12978|420-476	0.41302136135698	1.74474352921093	0.860796826356342
UniRef90_P27025|140-196	0.41475452335194	0.619189139991014	0.860796826356342
UniRef90_Q3KSS4|420-476	0.389224418597922	0.575859898294833	0.860796826356342
UniRef90_Q3KSV2|308-364	0.407387021118178	0.608463794091772	0.860796826356342
UniRef90_Q69138|672-728	0.364060033254693	2.00306330644215	0.860796826356342
UniRef90_W8CK67|CTERM	0.422365805541494	0.616655863424968	0.860796826356342
UniRef90_X4Y5D4|168-224	0.419607376937828	1.61398408112586	0.860796826356342
UniRef90_A0A3R5TQ91|252-308	0.366729646308497	0.535220777663414	0.860796826356342
UniRef90_A0A3R5TQ91|308-364	0.366729646308497	0.535220777663414	0.860796826356342
UniRef90_A0A410IMB0|336-392	0.366729646308497	0.535220777663414	0.860796826356342
UniRef90_P12978|392-448	0.366729646308497	0.535220777663414	0.860796826356342
UniRef90_Q9YLJ1|560-616	0.366729646308497	0.535220777663414	0.860796826356342
UniRef90_A0A0X8CX06|112-168	0.490121657217319	1.85357828686538	0.899645530803346
UniRef90_A0A2U7NW99|28-84	0.490121657217319	1.85357828686538	0.899645530803346
UniRef90_I1V4U9|112-168	0.490121657217319	1.85357828686538	0.899645530803346
UniRef90_O62823|84-140	0.490121657217319	1.85357828686538	0.899645530803346
UniRef90_P0C717|CTERM	0.490121657217319	1.85357828686538	0.899645530803346
UniRef90_P12977|560-616	0.490121657217319	1.85357828686538	0.899645530803346
UniRef90_P52549|476-532	0.490121657217319	1.85357828686538	0.899645530803346
UniRef90_Q69022|CTERM	0.490121657217319	1.85357828686538	0.899645530803346
UniRef90_W0T3R6|140-196	0.490121657217319	1.85357828686538	0.899645530803346
UniRef90_A0A191T7H0|196-252	0.475068106144688	0.506208270003389	0.899645530803346
UniRef90_A0A3R5U3C7|420-476	0.475068106144688	0.506208270003389	0.899645530803346
UniRef90_A0A3R5WL87|252-308	0.475068106144688	0.506208270003389	0.899645530803346
UniRef90_A0A3R5WZF8|28-84	0.475068106144688	0.506208270003389	0.899645530803346
UniRef90_A0A3R5X704|280-336	0.475068106144688	0.506208270003389	0.899645530803346
UniRef90_A0A410IAJ1|252-308	0.475068106144688	0.506208270003389	0.899645530803346
UniRef90_A0A4D6RDZ2|448-504	0.475068106144688	0.506208270003389	0.899645530803346
UniRef90_P03206|28-84	0.475068106144688	0.506208270003389	0.899645530803346
UniRef90_P03210|CTERM	0.475068106144688	0.506208270003389	0.899645530803346
UniRef90_P04936|532-588	0.475068106144688	0.506208270003389	0.899645530803346
UniRef90_P09790|1092-1148	0.475068106144688	0.506208270003389	0.899645530803346
UniRef90_P0DTC2|616-672	0.475068106144688	0.506208270003389	0.899645530803346
UniRef90_Q66849|560-616	0.475068106144688	0.506208270003389	0.899645530803346
UniRef90_A0A075D1N0|112-168	0.553152414548097	1.64832498179156	0.911089497043982
UniRef90_A0A0A8IMR0|CTERM	0.593212235424105	0.701065617297479	0.911089497043982
UniRef90_A0A0B5HKD1|168-224	0.516713951738865	1.74998035474988	0.911089497043982
UniRef90_A0A0N7AYT6|112-168	0.553152414548097	1.64832498179156	0.911089497043982
UniRef90_A0A1Y0AVC8|112-168	0.584301095508885	1.38054598247498	0.911089497043982
UniRef90_A0A3R5U3C7|364-420	0.593421488389422	0.710407540235231	0.911089497043982
UniRef90_A0A3R5XDZ4|252-308	0.574242566073851	0.704558019172457	0.911089497043982
UniRef90_A0A410IEV6|280-336	0.582611262563799	0.656713085869212	0.911089497043982
UniRef90_A0A410IV74|252-308	0.592041239418195	0.717401932171576	0.911089497043982
UniRef90_A0A482DG47|196-252	0.575288653135094	0.634977582996646	0.911089497043982
UniRef90_A0A4D6QUT3|56-112	0.592041239418195	0.717401932171576	0.911089497043982
UniRef90_A0A7S5L0X3|140-196	0.582611262563799	0.656713085869212	0.911089497043982
UniRef90_A0A7U1BGB1|168-224	0.582611262563799	0.656713085869212	0.911089497043982
UniRef90_D0Z5S8|CTERM	0.516713951738865	1.74998035474988	0.911089497043982
UniRef90_P02977|252-308	0.589032627755126	1.38488129523492	0.911089497043982
UniRef90_P03200-2|532-588	0.593421488389422	1.40764271683952	0.911089497043982
UniRef90_P03200-2|560-616	0.589032627755126	1.38488129523492	0.911089497043982
UniRef90_P03200|784-840	0.592041239418194	1.39391874367134	0.911089497043982
UniRef90_P03204|728-784	0.593212235424105	0.701065617297479	0.911089497043982
UniRef90_P03234|532-588	0.553152414548097	1.64832498179156	0.911089497043982
UniRef90_P03303|560-616	0.593212235424105	1.42640000497368	0.911089497043982
UniRef90_P04288|CTERM	0.557825800397554	0.671593881797427	0.911089497043982
UniRef90_P04936|560-616	0.593421488389422	1.40764271683952	0.911089497043982
UniRef90_P06437|CTERM	0.557825800397554	0.671593881797427	0.911089497043982
UniRef90_P07210|560-616	0.592041239418195	0.717401932171576	0.911089497043982
UniRef90_P12977|616-672	0.537191004416106	1.6870695792034	0.911089497043982
UniRef90_P27025|112-168	0.565623994536884	1.62571507519872	0.911089497043982
UniRef90_Q3KSS4|56-112	0.553152414548097	1.64832498179156	0.911089497043982
UniRef90_Q4ZGP2|168-224	0.516713951738865	1.74998035474988	0.911089497043982
UniRef90_Q5XE40|448-504	0.516713951738865	1.74998035474988	0.911089497043982
UniRef90_Q69022|392-448	0.565623994536884	1.62571507519872	0.911089497043982
UniRef90_Q69091|280-336	0.553152414548097	1.64832498179156	0.911089497043982
UniRef90_Q69138|728-784	0.553152414548097	1.64832498179156	0.911089497043982
UniRef90_Q69138|756-812	0.537191004416106	1.6870695792034	0.911089497043982
UniRef90_Q7T6U6|112-168	0.553152414548097	1.64832498179156	0.911089497043982
UniRef90_Q82122|532-588	0.582611262563799	0.656713085869212	0.911089497043982
UniRef90_W8CK26|112-168	0.537191004416106	1.6870695792034	0.911089497043982
UniRef90_A0A410IEV6|308-364	0.510354924788061	0.577213252872922	0.911089497043982
UniRef90_P03204|392-448	0.510354924788061	0.577213252872922	0.911089497043982
UniRef90_P03211|448-504	0.510354924788061	0.577213252872922	0.911089497043982
UniRef90_P12379|280-336	0.510354924788061	0.577213252872922	0.911089497043982
UniRef90_Q1HVG4|0-56	0.510354924788061	0.577213252872922	0.911089497043982
UniRef90_Q66474|560-616	0.537062837981439	0.630340130082027	0.911089497043982
UniRef90_Q8KQK3|112-168	0.537062837981439	0.630340130082027	0.911089497043982
UniRef90_A0A023R8F5|168-224	0.788094948686236	1.19601381063761	0.948016310443457
UniRef90_A0A059TYI9|112-168	0.770745997116689	0.723932260628776	0.948016310443457
UniRef90_A0A088MMW3|0-56	0.764173760212029	0.790922168085237	0.948016310443457
UniRef90_A0A0B5HKD1|140-196	0.770745997116689	0.723932260628776	0.948016310443457
UniRef90_A0A0B6VKV9|CTERM	0.770745997116689	0.723932260628776	0.948016310443457
UniRef90_A0A0N7ATW8|140-196	0.789631018868158	0.815585763614294	0.948016310443457
UniRef90_A0A0N7AYT6|140-196	0.785176146326543	1.29379257664105	0.948016310443457
UniRef90_A0A0N7AYT6|168-224	0.788094948686236	1.19601381063761	0.948016310443457
UniRef90_A0A0U2N392|56-112	0.789631018868158	0.815585763614294	0.948016310443457
UniRef90_A0A0U3TJR6|448-504	0.77694205124867	0.731504637009467	0.948016310443457
UniRef90_A0A0X9YAS6|112-168	0.770745997116689	1.38134471190915	0.948016310443457
UniRef90_A0A0X9YAS6|140-196	0.764173760212029	1.26434691092415	0.948016310443457
UniRef90_A0A191T7H0|112-168	0.764173760212029	0.790922168085237	0.948016310443457
UniRef90_A0A191T7H0|224-280	0.77694205124867	0.731504637009467	0.948016310443457
UniRef90_A0A1P8ADF7|0-56	0.770745997116689	1.38134471190915	0.948016310443457
UniRef90_A0A410IAJ1|280-336	0.781673583494911	0.753944490764903	0.948016310443457
UniRef90_A0A410IBV6|196-252	0.764173760212029	0.790922168085237	0.948016310443457
UniRef90_A0A410IV74|280-336	0.764173760212029	0.790922168085237	0.948016310443457
UniRef90_A0A4D6QP45|448-504	0.764173760212029	0.790922168085237	0.948016310443457
UniRef90_A0A4D6R1G9|728-784	0.789073010960647	0.803265159084344	0.948016310443457
UniRef90_A0A4D6R9G2|420-476	0.774599005568509	0.821694366312269	0.948016310443457
UniRef90_A0A6B9Q7S7|56-112	0.785176146326543	0.772921423460477	0.948016310443457
UniRef90_A0A6M3QM99|168-224	0.770745997116689	1.38134471190915	0.948016310443457
UniRef90_A0A7U1BGB1|112-168	0.764173760212029	0.790922168085237	0.948016310443457
UniRef90_A7X0T9|56-112	0.762735795335273	1.38829321430199	0.948016310443457
UniRef90_I1V251|140-196	0.785176146326543	1.29379257664105	0.948016310443457
UniRef90_K9URY1|CTERM	0.738855959886966	1.43041274325035	0.948016310443457
UniRef90_M9Z6E6|56-112	0.75238244822263	0.71256862086034	0.948016310443457
UniRef90_P02662|84-140	0.738855959886966	1.43041274325035	0.948016310443457
UniRef90_P02977|308-364	0.774599005568509	0.821694366312269	0.948016310443457
UniRef90_P03200|812-868	0.762735795335273	1.38829321430199	0.948016310443457
UniRef90_P03203|756-812	0.738855959886966	1.43041274325035	0.948016310443457
UniRef90_P03276|308-364	0.762735795335273	1.38829321430199	0.948016310443457
UniRef90_P03313|560-616	0.738855959886966	1.43041274325035	0.948016310443457
UniRef90_P06484|56-112	0.785176146326543	0.772921423460477	0.948016310443457
UniRef90_P09256|112-168	0.738855959886966	1.43041274325035	0.948016310443457
UniRef90_P09256|56-112	0.738855959886966	1.43041274325035	0.948016310443457
UniRef90_P12978|224-280	0.738855959886966	1.43041274325035	0.948016310443457
UniRef90_P14348|CTERM	0.762735795335273	0.720308930201597	0.948016310443457
UniRef90_P20896|112-168	0.75238244822263	1.40337361304603	0.948016310443457
UniRef90_P20896|140-196	0.789307374281802	0.8264531325603	0.948016310443457
UniRef90_P24994|CTERM	0.764173760212029	0.790922168085237	0.948016310443457
UniRef90_P27024|140-196	0.762735795335273	0.720308930201597	0.948016310443457
UniRef90_P27025|168-224	0.762735795335273	1.38829321430199	0.948016310443457
UniRef90_P29813|560-616	0.738855959886966	1.43041274325035	0.948016310443457
UniRef90_P52549|280-336	0.789307374281802	1.20998996870163	0.948016310443457
UniRef90_Q3KST0|672-728	0.738855959886966	1.43041274325035	0.948016310443457
UniRef90_Q3KST0|700-756	0.789631018868158	0.815585763614294	0.948016310443457
UniRef90_Q3KST0|728-784	0.789307374281802	1.20998996870163	0.948016310443457
UniRef90_Q3KST0|756-812	0.789631018868158	1.22611262311454	0.948016310443457
UniRef90_Q3KSV2|196-252	0.785954493622461	1.18378218137019	0.948016310443457
UniRef90_Q54718|364-420	0.75238244822263	1.40337361304603	0.948016310443457
UniRef90_Q5XE40|28-84	0.788094948686236	0.836110746469464	0.948016310443457
UniRef90_Q89532|CTERM	0.738855959886966	1.43041274325035	0.948016310443457
UniRef90_U3LVY7|140-196	0.787608240203429	0.789179891557037	0.948016310443457
UniRef90_U5NE91|392-448	0.75238244822263	1.40337361304603	0.948016310443457
UniRef90_W8CK26|140-196	0.788094948686236	1.19601381063761	0.948016310443457
UniRef90_W8CK67|140-196	0.789307374281802	0.8264531325603	0.948016310443457
UniRef90_X4Y5D4|140-196	0.787608240203429	0.789179891557037	0.948016310443457
UniRef90_A0A0D3QYG5|140-196	0.732920868066215	0.70152833285723	0.948016310443457
UniRef90_A0A410IAJ1|140-196	0.750726143528467	0.752240896225481	0.948016310443457
UniRef90_A0A482DG47|280-336	0.732920868066215	0.70152833285723	0.948016310443457
UniRef90_A0A4D6QTQ7|0-56	0.732920868066215	0.70152833285723	0.948016310443457
UniRef90_I3TC58|84-140	0.732920868066215	0.70152833285723	0.948016310443457
UniRef90_P03204|448-504	0.750726143528467	0.752240896225481	0.948016310443457
UniRef90_P03302|588-644	0.750726143528467	0.752240896225481	0.948016310443457
UniRef90_P07210|588-644	0.732920868066215	0.70152833285723	0.948016310443457
UniRef90_P12379|336-392	0.750726143528467	0.752240896225481	0.948016310443457
UniRef90_P19401|392-448	0.750726143528467	0.752240896225481	0.948016310443457
UniRef90_Q1HVF7|420-476	0.732920868066215	0.70152833285723	0.948016310443457
UniRef90_Q2KS03|56-112	0.732920868066215	0.70152833285723	0.948016310443457
UniRef90_Q66575|588-644	0.732920868066215	0.70152833285723	0.948016310443457
UniRef90_Q8AZK7|168-224	0.732920868066215	0.70152833285723	0.948016310443457
UniRef90_Q99XV0|252-308	0.732920868066215	0.70152833285723	0.948016310443457
UniRef90_Q9A180|196-252	0.732920868066215	0.70152833285723	0.948016310443457
UniRef90_A0A023R8F5|140-196	1	1.01227292942566	1
UniRef90_A0A075D1N0|140-196	1	0.859556371290767	1
UniRef90_A0A0A8IMR0|672-728	1	1.07008240643287	1
UniRef90_A0A0N7ATW8|168-224	1	1.16339082973504	1
UniRef90_A0A0T8EU17|504-560	1	0.943839580568995	1
UniRef90_A0A0U2N392|448-504	1	0.943839580568995	1
UniRef90_A0A0X8CX06|140-196	1	1.126914302449	1
UniRef90_A0A181ZGB5|CTERM	1	1.15480297010208	1
UniRef90_A0A1V0E297|140-196	1	0.919791216588212	1
UniRef90_A0A2L2QCH9|280-336	1	0.943839580568995	1
UniRef90_A0A3R5WL87|56-112	1	0.978170684981928	1
UniRef90_A0A410IAJ1|336-392	1	1.00577555870567	1
UniRef90_A0A410IAJ1|CTERM	1	0.948862759019468	1
UniRef90_A0A410IEV6|252-308	1	0.859556371290767	1
UniRef90_A0A410IMB0|308-364	1	0.868574250344523	1
UniRef90_A0A482DE01|700-756	1	0.90424894321285	1
UniRef90_A0A482DG47|252-308	1	0.967683636570304	1
UniRef90_A0A4D6QQU1|420-476	1	1.14707284972029	1
UniRef90_A0A4D6R1G9|700-756	1	0.868574250344523	1
UniRef90_A0A4D6R1G9|756-812	1	0.987875869176283	1
UniRef90_A0A659A0F3|CTERM	1	1.02231646823323	1
UniRef90_A0A7S5L0X3|168-224	1	1.00577555870567	1
UniRef90_A0A8B6J1G1|56-112	1	1.14707284972029	1
UniRef90_I1V251|168-224	1	1.16339082973504	1
UniRef90_I1V4U9|140-196	1	1.03339558736803	1
UniRef90_P03203|0-56	1	1.16339082973504	1
UniRef90_P03204|700-756	1	1.02231646823323	1
UniRef90_P03204|756-812	1	1.00577555870567	1
UniRef90_P03210|420-476	1	0.943839580568995	1
UniRef90_P03210|448-504	1	1.16339082973504	1
UniRef90_P03218|140-196	1	1.03818910484926	1
UniRef90_P03265|280-336	1	0.943839580568995	1
UniRef90_P03423|140-196	1	0.86594858680663	1
UniRef90_P03423|168-224	1	0.868574250344523	1
UniRef90_P04653|84-140	1	1.14707284972029	1
UniRef90_P06484|84-140	1	1.00577555870567	1
UniRef90_P07210|532-588	1	1.15480297010208	1
UniRef90_P10185|168-224	1	0.943839580568995	1
UniRef90_P12977|588-644	1	1.15480297010208	1
UniRef90_P12977|868-924	1	1.15480297010208	1
UniRef90_P12978|CTERM	1	0.934507467825319	1
UniRef90_P30005|392-448	1	0.943839580568995	1
UniRef90_P89477|0-56	1	1.14707284972029	1
UniRef90_Q1HVF7|56-112	1	0.963215656308771	1
UniRef90_Q3KSV2|364-420	1	0.987875869176283	1
UniRef90_Q3KSV2|392-448	1	0.919791216588212	1
UniRef90_Q54840|364-420	1	1.16339082973504	1
UniRef90_Q5UW12|CTERM	1	1.03818910484926	1
UniRef90_Q5XE40|476-532	1	0.948862759019468	1
UniRef90_Q5XE40|56-112	1	1.17298759600756	1
UniRef90_Q6TLQ1|140-196	1	1.14707284972029	1
UniRef90_Q6TLQ1|CTERM	1	1.17298759600756	1
UniRef90_Q7T6U6|168-224	1	1.15480297010208	1
UniRef90_Q82081|560-616	1	1.07008240643287	1
UniRef90_Q82081|588-644	1	1.15480297010208	1
UniRef90_Q82122|560-616	1	1.14707284972029	1
UniRef90_Q9ANY1|280-336	1	0.934507467825319	1
UniRef90_Q9QL88|560-616	1	0.987875869176283	1
UniRef90_U3LVY7|168-224	1	0.868574250344523	1
UniRef90_U5YS56|420-476	1	0.868574250344523	1
UniRef90_W8CK26|168-224	1	1.03818910484926	1
UniRef90_A0A3R5WQZ5|252-308	1	0.914221700172445	1
UniRef90_A0A8F4SCG3|196-252	1	0.914221700172445	1
UniRef90_P03210|476-532	1	0.914221700172445	1
UniRef90_P06763|CTERM	1	0.914221700172445	1
UniRef90_P08089|252-308	1	0.914221700172445	1
UniRef90_P23069|588-644	1	0.914221700172445	1
UniRef90_Q2QBE9|CTERM	1	0.914221700172445	1
UniRef90_Q3KST0|784-840	1	0.914221700172445	1
