## Supplementary Tables (combined) for "Type 1 immunity linked to CMV exposure improves long-term survival in sepsis without shock": TableS5e_CMV_peptides_c8_cd4_High-c8_cd4_Low_0.025_sample_CMV_counts.csv

	sample_name	sums	patient_ID	group	patient_cat	shock_status	vital_status	surv_summary_6mo	surv_time_6mo	c8_live_hilow	c8_live_Tertile	c8_cd4_hilow	c8_cd4_Tertile	c9_live_hilow	c9_live_Tertile	c9_cd4_hilow	c9_cd4_Tertile
1	CID014_D0	0	CID014	D0	Infected Septic	No	Living	0	180	c8_live_High	c8_live_tertile2	c8_cd4_Low	c8_cd4_tertile1	c9_live_Low	c9_live_tertile2	c9_cd4_Low	c9_cd4_tertile1
2	CID249_E01_D0	9	CID249	D0	Infected Septic	Yes	Deceased	1	50	c8_live_High	c8_live_tertile3	c8_cd4_High	c8_cd4_tertile3	c9_live_High	c9_live_tertile3	c9_cd4_High	c9_cd4_tertile3
3	CID250_E01_D0	22	CID250	D0	Infected Septic	No	Living	0	180	c8_live_High	c8_live_tertile3	c8_cd4_High	c8_cd4_tertile3	c9_live_High	c9_live_tertile3	c9_cd4_High	c9_cd4_tertile3
4	CID258_E01_D0	10	CID258	D0	Infected Septic	Yes	Deceased	1	42	c8_live_High	c8_live_tertile2	c8_cd4_High	c8_cd4_tertile3	c9_live_High	c9_live_tertile2	c9_cd4_High	c9_cd4_tertile3
5	CID261_E01_D0	2	CID261	D0	Infected Septic	Yes	Deceased	1	15	c8_live_High	c8_live_tertile2	c8_cd4_High	c8_cd4_tertile3	c9_live_High	c9_live_tertile3	c9_cd4_High	c9_cd4_tertile3
6	Sep_034D0_alpha	19	CID034	D0	Infected Septic	No	Living	0	180	c8_live_High	c8_live_tertile3	c8_cd4_High	c8_cd4_tertile2	c9_live_High	c9_live_tertile3	c9_cd4_High	c9_cd4_tertile3
7	Sep_051D0_alpha	1	CID051	D0	Infected Septic	Yes	Living	0	180	c8_live_Low	c8_live_tertile1	c8_cd4_Low	c8_cd4_tertile2	c9_live_Low	c9_live_tertile1	c9_cd4_High	c9_cd4_tertile2
8	Sep_063D0_alpha	2	CID063	D0	Infected Septic	No	Deceased	1	19	c8_live_Low	c8_live_tertile1	c8_cd4_Low	c8_cd4_tertile1	c9_live_High	c9_live_tertile3	c9_cd4_High	c9_cd4_tertile3
9	Sep_065D0_alpha	2	CID065	D0	Infected Septic	Yes	Deceased	1	63	c8_live_Low	c8_live_tertile1	c8_cd4_Low	c8_cd4_tertile2	c9_live_Low	c9_live_tertile2	c9_cd4_High	c9_cd4_tertile2
10	Sep_066D0_alpha	5	CID066	D0	Infected Septic	No	Living	0	180	c8_live_Low	c8_live_tertile2	c8_cd4_Low	c8_cd4_tertile1	c9_live_High	c9_live_tertile2	c9_cd4_Low	c9_cd4_tertile1
11	Sep_067D0_alpha	29	CID067	D0	Infected Septic	No	Living	0	180	c8_live_Low	c8_live_tertile1	c8_cd4_Low	c8_cd4_tertile1	c9_live_High	c9_live_tertile2	c9_cd4_High	c9_cd4_tertile2
12	Sep_080D0_alpha	40	CID080	D0	Infected Septic	No	Deceased	1	46	c8_live_High	c8_live_tertile3	c8_cd4_High	c8_cd4_tertile3	c9_live_High	c9_live_tertile3	c9_cd4_High	c9_cd4_tertile3
13	Sep_081D0_alpha	39	CID081	D0	Infected Septic	Yes	Living	0	180	c8_live_High	c8_live_tertile3	c8_cd4_High	c8_cd4_tertile3	c9_live_High	c9_live_tertile2	c9_cd4_Low	c9_cd4_tertile1
14	Sep_082D0_alpha	3	CID082	D0	Infected Septic	No	Living	0	180	c8_live_Low	c8_live_tertile1	c8_cd4_Low	c8_cd4_tertile1	c9_live_Low	c9_live_tertile2	c9_cd4_Low	c9_cd4_tertile2
15	Sep_089D0_alpha	9	CID089	D0	Infected Septic	No	Living	0	180	c8_live_High	c8_live_tertile3	c8_cd4_High	c8_cd4_tertile2	c9_live_High	c9_live_tertile3	c9_cd4_High	c9_cd4_tertile3
16	Sep_090D0_alpha	35	CID090	D0	Infected Septic	No	Living	0	180	c8_live_High	c8_live_tertile3	c8_cd4_High	c8_cd4_tertile3	c9_live_High	c9_live_tertile3	c9_cd4_High	c9_cd4_tertile3
17	Sep_096D0_alpha	3	CID096	D0	Infected Septic	No	Living	0	180	c8_live_Low	c8_live_tertile1	c8_cd4_Low	c8_cd4_tertile1	c9_live_Low	c9_live_tertile2	c9_cd4_High	c9_cd4_tertile2
18	Sep_103D0_alpha	5	CID103	D0	Infected Septic	Yes	Living	0	180	c8_live_Low	c8_live_tertile1	c8_cd4_Low	c8_cd4_tertile2	c9_live_Low	c9_live_tertile1	c9_cd4_Low	c9_cd4_tertile2
19	Sep_107D0_alpha	7	CID107	D0	Infected Septic	No	Living	0	180	c8_live_Low	c8_live_tertile2	c8_cd4_High	c8_cd4_tertile3	c9_live_Low	c9_live_tertile2	c9_cd4_High	c9_cd4_tertile3
20	Sep_108D0_alpha	2	CID108	D0	Infected Septic	Yes	Living	0	180	c8_live_High	c8_live_tertile3	c8_cd4_Low	c8_cd4_tertile2	c9_live_High	c9_live_tertile2	c9_cd4_Low	c9_cd4_tertile1
21	Sep_109D0_alpha	1	CID109	D0	Infected Septic	No	Living	0	180	c8_live_High	c8_live_tertile3	c8_cd4_High	c8_cd4_tertile2	c9_live_High	c9_live_tertile3	c9_cd4_High	c9_cd4_tertile3
22	Sep_124D0_alpha	4	CID124	D0	Infected Septic	No	Living	0	180	c8_live_Low	c8_live_tertile1	c8_cd4_Low	c8_cd4_tertile1	c9_live_Low	c9_live_tertile1	c9_cd4_Low	c9_cd4_tertile1
23	Sep_125D0_alpha	22	CID125	D0	Infected Septic	No	Living	0	180	c8_live_Low	c8_live_tertile2	c8_cd4_Low	c8_cd4_tertile1	c9_live_Low	c9_live_tertile1	c9_cd4_Low	c9_cd4_tertile1
24	Sep_126D0_alpha	3	CID126	D0	Infected Septic	No	Deceased	1	65	c8_live_Low	c8_live_tertile1	c8_cd4_Low	c8_cd4_tertile1	c9_live_Low	c9_live_tertile1	c9_cd4_Low	c9_cd4_tertile1
25	Sep_127D0_alpha	1	CID127	D0	Infected Septic	Yes	Deceased	1	153	c8_live_High	c8_live_tertile2	c8_cd4_Low	c8_cd4_tertile2	c9_live_Low	c9_live_tertile1	c9_cd4_Low	c9_cd4_tertile1
26	Sep_131D0_alpha	7	CID131	D0	Infected Septic	Yes	Living	0	180	c8_live_Low	c8_live_tertile2	c8_cd4_High	c8_cd4_tertile3	c9_live_Low	c9_live_tertile1	c9_cd4_High	c9_cd4_tertile2
27	Sep_135D0_alpha	3	CID135	D0	Infected Septic	No	Deceased	1	74	c8_live_Low	c8_live_tertile1	c8_cd4_Low	c8_cd4_tertile1	c9_live_Low	c9_live_tertile1	c9_cd4_High	c9_cd4_tertile3
28	Sep_136D0_alpha	4	CID136	D0	Infected Septic	Yes	Living	0	180	c8_live_High	c8_live_tertile3	c8_cd4_High	c8_cd4_tertile3	c9_live_High	c9_live_tertile3	c9_cd4_High	c9_cd4_tertile3
29	Sep_144D0_alpha	0	CID144	D0	Infected Septic	No	Deceased	1	12	c8_live_Low	c8_live_tertile1	c8_cd4_Low	c8_cd4_tertile1	c9_live_Low	c9_live_tertile1	c9_cd4_Low	c9_cd4_tertile2
30	Sep_145D0_alpha	3	CID145	D0	Infected Septic	Yes	Deceased	1	11	c8_live_Low	c8_live_tertile2	c8_cd4_Low	c8_cd4_tertile1	c9_live_High	c9_live_tertile2	c9_cd4_Low	c9_cd4_tertile1
31	Sep_152D0_alpha	5	CID152	D0	Infected Septic	No	Deceased	1	14	c8_live_Low	c8_live_tertile1	c8_cd4_Low	c8_cd4_tertile1	c9_live_Low	c9_live_tertile1	c9_cd4_Low	c9_cd4_tertile1
32	Sep_156D0_alpha	1	CID156	D0	Infected Septic	No	Living	0	180	c8_live_High	c8_live_tertile2	c8_cd4_Low	c8_cd4_tertile2	c9_live_High	c9_live_tertile2	c9_cd4_Low	c9_cd4_tertile2
33	Sep_159D0_alpha	10	CID159	D0	Infected Septic	Yes	Deceased	1	17	c8_live_High	c8_live_tertile3	c8_cd4_Low	c8_cd4_tertile2	c9_live_High	c9_live_tertile3	c9_cd4_Low	c9_cd4_tertile1
34	Sep_166D0_alpha	3	CID166	D0	Infected Septic	Yes	Deceased	1	30	c8_live_Low	c8_live_tertile2	c8_cd4_High	c8_cd4_tertile2	c9_live_Low	c9_live_tertile1	c9_cd4_Low	c9_cd4_tertile1
35	Sep_167D0_alpha	18	CID167	D0	Infected Septic	No	Deceased	1	27	c8_live_High	c8_live_tertile2	c8_cd4_Low	c8_cd4_tertile1	c9_live_High	c9_live_tertile3	c9_cd4_High	c9_cd4_tertile2
36	Sep_168D0_alpha	51	CID168	D0	Infected Septic	No	Living	0	180	c8_live_High	c8_live_tertile3	c8_cd4_High	c8_cd4_tertile3	c9_live_High	c9_live_tertile3	c9_cd4_High	c9_cd4_tertile2
37	Sep_170D0_alpha	2	CID170	D0	Infected Septic	No	Deceased	1	139	c8_live_Low	c8_live_tertile1	c8_cd4_Low	c8_cd4_tertile2	c9_live_Low	c9_live_tertile1	c9_cd4_Low	c9_cd4_tertile1
38	Sep_178D0_alpha	2	CID178	D0	Infected Septic	No	Living	0	180	c8_live_High	c8_live_tertile3	c8_cd4_High	c8_cd4_tertile3	c9_live_High	c9_live_tertile3	c9_cd4_Low	c9_cd4_tertile2
39	Sep_180D0_alpha	2	CID180	D0	Infected Septic	No	Living	0	180	c8_live_Low	c8_live_tertile2	c8_cd4_High	c8_cd4_tertile2	c9_live_Low	c9_live_tertile2	c9_cd4_High	c9_cd4_tertile2
40	Sep_185D0_alpha	81	CID185	D0	Infected Septic	Yes	Living	0	180	c8_live_Low	c8_live_tertile2	c8_cd4_High	c8_cd4_tertile2	c9_live_Low	c9_live_tertile1	c9_cd4_High	c9_cd4_tertile3
41	Sep_186D0_alpha	45	CID186	D0	Infected Septic	Yes	Living	0	180	c8_live_High	c8_live_tertile2	c8_cd4_High	c8_cd4_tertile3	c9_live_High	c9_live_tertile3	c9_cd4_High	c9_cd4_tertile3
42	Sep_191D0_alpha	30	CID191	D0	Infected Septic	Yes	Deceased	1	132	c8_live_High	c8_live_tertile3	c8_cd4_High	c8_cd4_tertile3	c9_live_Low	c9_live_tertile2	c9_cd4_Low	c9_cd4_tertile1
43	Sep_200D0_alpha	13	CID200	D0	Infected Septic	No	Living	0	180	c8_live_Low	c8_live_tertile1	c8_cd4_High	c8_cd4_tertile3	c9_live_Low	c9_live_tertile2	c9_cd4_High	c9_cd4_tertile3
44	Sep_204D0_alpha	0	CID204	D0	Infected Septic	Yes	Living	0	180	c8_live_Low	c8_live_tertile1	c8_cd4_Low	c8_cd4_tertile2	c9_live_Low	c9_live_tertile1	c9_cd4_High	c9_cd4_tertile2
45	Sep_208D0_alpha	0	CID208	D0	Infected Septic	No	Deceased	1	117	c8_live_High	c8_live_tertile3	c8_cd4_Low	c8_cd4_tertile2	c9_live_High	c9_live_tertile2	c9_cd4_Low	c9_cd4_tertile2
46	Sep_209D0_alpha	1	CID209	D0	Infected Septic	Yes	Living	0	180	c8_live_Low	c8_live_tertile2	c8_cd4_Low	c8_cd4_tertile1	c9_live_Low	c9_live_tertile2	c9_cd4_Low	c9_cd4_tertile2
47	Sep_214D0_alpha	44	CID214	D0	Infected Septic	No	Living	0	180	c8_live_High	c8_live_tertile3	c8_cd4_High	c8_cd4_tertile3	c9_live_High	c9_live_tertile3	c9_cd4_High	c9_cd4_tertile2
48	Sep_217D0_alpha	8	CID217	D0	Infected Septic	No	Living	0	180	c8_live_Low	c8_live_tertile1	c8_cd4_Low	c8_cd4_tertile1	c9_live_Low	c9_live_tertile1	c9_cd4_Low	c9_cd4_tertile1
49	Sep_223D0_alpha	3	CID223	D0	Infected Septic	Yes	Living	0	180	c8_live_Low	c8_live_tertile2	c8_cd4_Low	c8_cd4_tertile1	c9_live_High	c9_live_tertile2	c9_cd4_Low	c9_cd4_tertile2
50	Sep_224D0_alpha	1	CID224	D0	Infected Septic	Yes	Living	0	180	c8_live_Low	c8_live_tertile1	c8_cd4_Low	c8_cd4_tertile1	c9_live_Low	c9_live_tertile1	c9_cd4_Low	c9_cd4_tertile2
51	Sep_234D0_alpha	9	CID234	D0	Infected Septic	Yes	Living	0	180	c8_live_High	c8_live_tertile3	c8_cd4_High	c8_cd4_tertile3	c9_live_High	c9_live_tertile3	c9_cd4_High	c9_cd4_tertile3
52	Sep_236D0_alpha	2	CID236	D0	Infected Septic	Yes	Living	0	180	c8_live_High	c8_live_tertile3	c8_cd4_High	c8_cd4_tertile3	c9_live_High	c9_live_tertile3	c9_cd4_High	c9_cd4_tertile3
53	Sep_241D0_alpha	38	CID241	D0	Infected Septic	No	Living	0	180	c8_live_Low	c8_live_tertile1	c8_cd4_High	c8_cd4_tertile3	c9_live_Low	c9_live_tertile1	c9_cd4_High	c9_cd4_tertile3
54	Sep_242D0_alpha	1	CID242	D0	Infected Septic	Yes	Deceased	1	101	c8_live_Low	c8_live_tertile1	c8_cd4_Low	c8_cd4_tertile1	c9_live_Low	c9_live_tertile1	c9_cd4_Low	c9_cd4_tertile1
55	Sep_244D0_alpha	4	CID244	D0	Infected Septic	Yes	Living	0	180	c8_live_High	c8_live_tertile2	c8_cd4_High	c8_cd4_tertile3	c9_live_High	c9_live_tertile3	c9_cd4_High	c9_cd4_tertile3
