## Supplementary Tables (combined) for "Type 1 immunity linked to CMV exposure improves long-term survival in sepsis without shock": TableS5f_CMV_KM_byShock_stats_2026-10-09.xlsx

### Sheet: group_sizes
shock	CMV	n	deaths_180d	censored	median_followup_d
No shock	CMV-	16	7	9	180
No shock	CMV+	14	2	12	180
Shock	CMV-	16	6	10	180
Shock	CMV+	9	4	5	180

### Sheet: km_survival_180d
shock	CMV	n	n_risk_180	deaths	surv_180	se	lo95	hi95	180-d survival % (95% CI)
No shock	CMV-	16	9	7	0.5625	0.124	0.2954	0.7622	56% (30-76%)
No shock	CMV+	14	12	2	0.8571	0.0935	0.5394	0.9622	86% (54-96%)
Shock	CMV-	16	10	6	0.625	0.121	0.3486	0.8109	62% (35-81%)
Shock	CMV+	9	5	4	0.5556	0.1656	0.2042	0.8045	56% (20-80%)
POOLED (both strata)	CMV-	32	19	13	0.5938	0.0868	0.4052	0.7402	59% (41-74%)
POOLED (both strata)	CMV+	23	17	6	0.7391	0.0916	0.5092	0.8734	74% (51-87%)

### Sheet: logrank
scope	test	n	events	chisq	df	p
No shock	CMV+ vs CMV-	30	9	2.8174	1	0.09325
Shock	CMV+ vs CMV-	25	10	0.0947	1	0.7583
POOLED (both strata)	CMV+ vs CMV-	55	19	1.1473	1	0.2841
4-group global	all four curves	55	19	3.1177	3	0.3738

### Sheet: patient_data
CMV	shock	time	event	vital_status	cmv_peptide_sum	th1_cd4	th1_live
CMV-	No shock	12	1	Deceased	0	Low	Low
CMV-	No shock	14	1	Deceased	5	Low	Low
CMV-	No shock	19	1	Deceased	2	Low	Low
CMV-	No shock	65	1	Deceased	3	Low	Low
CMV-	No shock	74	1	Deceased	3	Low	Low
CMV-	No shock	117	1	Deceased	0	Low	High
CMV-	No shock	139	1	Deceased	2	Low	Low
CMV-	No shock	180	0	Living	0	Low	High
CMV-	No shock	180	0	Living	5	Low	Low
CMV-	No shock	180	0	Living	3	Low	Low
CMV-	No shock	180	0	Living	3	Low	Low
CMV-	No shock	180	0	Living	1	High	High
CMV-	No shock	180	0	Living	4	Low	Low
CMV-	No shock	180	0	Living	1	Low	High
CMV-	No shock	180	0	Living	2	High	High
CMV-	No shock	180	0	Living	2	High	Low
CMV+	No shock	27	1	Deceased	18	Low	High
CMV+	No shock	46	1	Deceased	40	High	High
CMV+	No shock	180	0	Living	22	High	High
CMV+	No shock	180	0	Living	19	High	High
CMV+	No shock	180	0	Living	29	Low	Low
CMV+	No shock	180	0	Living	9	High	High
CMV+	No shock	180	0	Living	35	High	High
CMV+	No shock	180	0	Living	7	High	Low
CMV+	No shock	180	0	Living	22	Low	Low
CMV+	No shock	180	0	Living	51	High	High
CMV+	No shock	180	0	Living	13	High	Low
CMV+	No shock	180	0	Living	44	High	High
CMV+	No shock	180	0	Living	8	Low	Low
CMV+	No shock	180	0	Living	38	High	Low
CMV-	Shock	11	1	Deceased	3	Low	Low
CMV-	Shock	15	1	Deceased	2	High	High
CMV-	Shock	30	1	Deceased	3	High	Low
CMV-	Shock	63	1	Deceased	2	Low	Low
CMV-	Shock	101	1	Deceased	1	Low	Low
CMV-	Shock	153	1	Deceased	1	Low	High
CMV-	Shock	180	0	Living	1	Low	Low
CMV-	Shock	180	0	Living	5	Low	Low
CMV-	Shock	180	0	Living	2	Low	High
CMV-	Shock	180	0	Living	4	High	High
CMV-	Shock	180	0	Living	0	Low	Low
CMV-	Shock	180	0	Living	1	Low	Low
CMV-	Shock	180	0	Living	3	Low	Low
CMV-	Shock	180	0	Living	1	Low	Low
CMV-	Shock	180	0	Living	2	High	High
CMV-	Shock	180	0	Living	4	High	High
CMV+	Shock	17	1	Deceased	10	Low	High
CMV+	Shock	42	1	Deceased	10	High	High
CMV+	Shock	50	1	Deceased	9	High	High
CMV+	Shock	132	1	Deceased	30	High	High
CMV+	Shock	180	0	Living	39	High	High
CMV+	Shock	180	0	Living	7	High	Low
CMV+	Shock	180	0	Living	81	High	Low
CMV+	Shock	180	0	Living	45	High	High
CMV+	Shock	180	0	Living	9	High	High
